# Life on leaves left a lasting mark on the *Methylobacterium* core genome

**DOI:** 10.64898/2026.11.02.763778

**Authors:** Jean-Baptiste Leducq, David Sneddon, Alexander B. Alleman, Pratibha Sanjenbam, Jack M. Sullivan, Deepa Agashe, Christopher J. Marx

**Affiliations:** Université Laval, Québec City, QC, Canada; University of Idaho, Moscow, ID, USA; Oregon State University, Corvallis, OR, USA; Western Colorado University, Gunnison, CO, USA; National Centre for Biological Sciences, Bengaluru, India

**Keywords:** Phylogenetic discordance, Core genome evolution, *Methylobacterium*, Phyllosphere adaptation, Anoxygenic photosynthesis, Carotenoid biosynthesis, Horizontal gene transfer, Phylogenomics

## Abstract

The extent to which core genomes reflect strictly vertical inheritance remains debated, particularly in ecologically diverse bacterial lineages. Here, we investigate the evolution of the core genome of *Methylobacterium*, a major leaf-associated bacterial genus, to assess how evolutionary signals vary across genes and whether they relate to functions involved in adaptation to life at the surface of plant leaves (the phyllosphere). Identifying 1,099 protein-coding core genes across 293 genomes, we combined gene tree comparisons, phylogenetic network reconstruction, nucleotide polymorphism patterns, and functional enrichment analyses. We found that most core genes show some deviation from the consensus phylogenetic tree. However, this discordance is not randomly distributed. Across all analytical approaches, genes showing the strongest deviations are consistently associated with functions linked to life in the phyllosphere, including anoxygenic photosynthesis, protection against UV and osmotic stress. These genes are often grouped into conserved clusters in the genome. In particular, a large cluster involved in anoxygenic photosynthesis, including bacteriochlorophyll and carotenoid biosynthesis, shows strong variation in its evolutionary history and organization across lineages, despite maintaining a conserved core structure. Similar patterns of phylogenetic incongruence and gene organization are observed across related Hyphomicrobiales inhabiting the phyllosphere, suggesting that these functions extend beyond *Methylobacterium*. Together, these results indicate that evolutionary heterogeneity within the core genome is concentrated in genes involved in key ecological functions. While alternative explanations cannot be excluded, these patterns are consistent with horizontal gene transfer contributing to the diversification of traits important for survival and adaptation in phyllosphere bacterial communities.
