## Supplementary material for "Life on leaves left a lasting mark on the *Methylobacterium* core genome": Table S2

### Sheet: Legends
Supplementary tables for
Life on leaves left a lasting mark on the Methylobacterium core genome
Table S2. List of newly sequenced Methylobacterium isolates from India, including isolation source, assembly strategy, sequencing information, and genome assembly statistics.

### Sheet: Table-S2
GENOME INFORMATION (article)							GENOME INFORMATION (BioProject PRJNA1548628)								STRAIN AND LIBRARY INFORMATION (BioProject PRJNA1546143)
short-name	Assembly_Name	Group	Lineage	Species	RAST-annotation-file	genome-file	BioProject	biosample_accession	NBCI accession number	sample_name	assembly_method	assembly_method_version	genome_coverage	sequencing_technology	BioProject	biosample_accession	strain	Isolate_iindex	Axenic?	SR18 and SR20 match?	host	isolation_source	collection_date	geo_loc_name	SR_Library_accession	LR_Library_accession	SR_Library_Name	LR_Library_Name	Library_usage_for_assembly
st249	W4-SR18	A	A1	Meth_radiotolerans	6666666.1046946.txt	Isolate_101-Megahit-SR18-filt.fa	PRJNA1548628	SAMN64379637		W4_SR1	Megahit	v1.2.9	77.69	Illumina HiSeq	PRJNA1546143	SAMN64252346	W4	Isolate_101	yes	na	Paddy soil	soil	2016-09-01	India: Thoubal, Manipur	SRR41288277	na	Isolate_101-SR18	na	unique (SR)
st300	APS3.4-SR18=a	B	B1	Meth_zatmanii	6666666.1047340.txt	Isolate_105-Megahit-SR18-filt=a.fa	PRJNA1548628	SAMN64379573		APS3.4_SR1a	Megahit	v1.2.9	33.3	Illumina HiSeq	PRJNA1546143	SAMN64252292	APS3.4	Isolate_105	no	no	Oryza sativa	stem	2017-09-01	India: Imphal East, Manipur	SRR41288213	na	Isolate_105-SR18	na	unique (SR18 and SR20 did not match) and filtered (two assemblies)
st303	APS3.4-SR18=b	C	C1	Meth_indicum	6666666.1047348.txt	Isolate_105-Megahit-SR18-filt=b.fa	PRJNA1548628	SAMN64379574		APS3.4_SR1b	Megahit	v1.2.9	66.97	Illumina HiSeq	PRJNA1546143	SAMN64252292	APS3.4	Isolate_105	no	no	Oryza sativa	stem	2017-09-01	India: Imphal East, Manipur	SRR41288213	na	Isolate_105-SR18	na	unique (SR18 and SR20 did not match) and filtered (two assemblies)
st236	APS3.4-SR20_LR	A	A2	Meth_sp_046	6666666.1046863.txt	Isolate_105-UnicyclerBold-SR20_LR.fa	PRJNA1548628	SAMN64379575		APS3.4_SR2xLR	Unicycler	v0.5.0	1.18	Oxford Nanopore MinION x Illumina HiSeq	PRJNA1546143	SAMN64252292	APS3.4	Isolate_105	yes	no	Oryza sativa	stem	2017-09-01	India: Imphal East, Manipur	SRR41288284	SRR41288283	Isolate_105-SR20	Isolate_105-LR	hybrid (SR/LR) - SR18 and SR20 did not match
st306	MANL2.2-SR18=a	B	B1	Meth_zatmanii	6666666.1047349.txt	Isolate_106-Megahit-SR18-filt=a.fa	PRJNA1548628	SAMN64379614		MANL2.2_SR1a	Megahit	v1.2.9	12.63	Illumina HiSeq	PRJNA1546143	SAMN64252327	MANL2.2	Isolate_106	no	na	Oryza sativa	leaf	2017-09-01	India: Thoubal, Manipur	SRR41288212	na	Isolate_106-SR18	na	unique (SR) and filtered (two assemblies)
st290	MANL2.2-SR18=b	C	C1	Meth_indicum	6666666.1047350.txt	Isolate_106-Megahit-SR18-filt=b.fa	PRJNA1548628	SAMN64379615		MANL2.2_SR1b	Megahit	v1.2.9	102.62	Illumina HiSeq	PRJNA1546143	SAMN64252327	MANL2.2	Isolate_106	no	na	Oryza sativa	leaf	2017-09-01	India: Thoubal, Manipur	SRR41288212	na	Isolate_106-SR18	na	unique (SR) and filtered (two assemblies)
st297	KUM6-SR18	A	A1	Meth_radiotolerans	6666666.1046948.txt	Isolate_136-Megahit-SR18-filt.fa	PRJNA1548628	SAMN64379602		KUM6_SR1	Megahit	v1.2.9	55.97	Illumina HiSeq	PRJNA1546143	SAMN64252318	KUM6	Isolate_136	yes	na	Oryza sativa	seed	2016-09-01	India: Thoubal, Manipur	SRR41288276	na	Isolate_136-SR18	na	unique (SR)
st271	PM1-SR18	B	B2	Meth_salsuginis	6666666.1046949.txt	Isolate_137-Megahit-SR18-filt.fa	PRJNA1548628	SAMN64379616		PM1_SR1	Megahit	v1.2.9	78.49	Illumina HiSeq	PRJNA1546143	SAMN64252328	PM1	Isolate_137	yes	na	Oryza sativa	seed	2016-09-01	India: Imphal East, Manipur	SRR41288275	na	Isolate_137-SR18	na	unique (SR)
st243	PN4-SR18	A	A1	Meth_sp_028	6666666.1046951.txt	Isolate_138-Megahit-SR18-filt.fa	PRJNA1548628	SAMN64379624		PN4_SR1	Megahit	v1.2.9	56.35	Illumina HiSeq	PRJNA1546143	SAMN64252334	PN4	Isolate_138	yes	na	Oryza sativa	seed	2016-09-01	India: Thoubal, Manipur	SRR41288274	na	Isolate_138-SR18	na	unique (SR)
st250	KUM5-SR18	A	A1	Meth_radiotolerans	6666666.1046952.txt	Isolate_139-Megahit-SR18-filt.fa	PRJNA1548628	SAMN64379601		KUM5_SR1	Megahit	v1.2.9	39.87	Illumina HiSeq	PRJNA1546143	SAMN64252317	KUM5	Isolate_139	yes	na	Oryza sativa	seed	2016-09-01	India: Thoubal, Manipur	SRR41288273	na	Isolate_139-SR18	na	unique (SR)
st304	RASL1-SR18	A	A2	Meth_sp_052	6666666.1046873.txt	Isolate_14-Megahit-SR18-filt.fa	PRJNA1548628	SAMN64379631		RASL1_SR1	Megahit	v1.2.9	125.33	Illumina HiSeq	PRJNA1546143	SAMN64252340	RASL1	Isolate_14	yes	na	Oryza sativa	leaf	2016-09-01	India: East Siang , Arunachal	SRR41288271	na	Isolate_14-SR18	na	unique (SR)
st296	PN5-SR18	A	A1	Meth_radiotolerans	6666666.1046953.txt	Isolate_140-Megahit-SR18-filt.fa	PRJNA1548628	SAMN64379625		PN5_SR1	Megahit	v1.2.9	45.18	Illumina HiSeq	PRJNA1546143	SAMN64252335	PN5	Isolate_140	yes	na	Oryza sativa	seed	2016-09-01	India: Thoubal, Manipur	SRR41288270	na	Isolate_140-SR18	na	unique (SR)
st311	TPS-SR18=a	B	B2	Meth_salsuginis	6666666.1047351.txt	Isolate_142-Megahit-SR18-filt=a.fa	PRJNA1548628	SAMN64379636		TPS_SR1a	Megahit	v1.2.9	8.35	Illumina HiSeq	PRJNA1546143	SAMN64252345	TPS	Isolate_142	no	na	Oryza sativa	stem	2016-09-01	India: Thoubal, Manipur	SRR41288219	na	Isolate_142-SR18	na	unique (SR) and filtered (one assembly)
st273	GR3.2-SR18	B	B2	Meth_sp_047	6666666.1046956.txt	Isolate_143-Megahit-SR18-filt.fa	PRJNA1548628	SAMN64379594		GR3.2_SR1	Megahit	v1.2.9	62.69	Illumina HiSeq	PRJNA1546143	SAMN64252310	GR3.2	Isolate_143	yes	na	Oryza sativa	stem	2017-09-01	India: Imphal East, Manipur	SRR41288269	na	Isolate_143-SR18	na	unique (SR)
st283	LANL1.4-SR18	A	A2	Meth_aerolatum	6666666.1046957.txt	Isolate_145-Megahit-SR18-filt.fa	PRJNA1548628	SAMN64379608		LANL1.4_SR1	Megahit	v1.2.9	80.11	Illumina HiSeq	PRJNA1546143	SAMN64252323	LANL1.4	Isolate_145	yes	na	Oryza sativa	leaf	2017-09-01	India: Thoubal, Manipur	SRR41288268	na	Isolate_145-SR18	na	unique (SR)
st234	CK2-SR18	A	A1	Meth_sp_028	6666666.1046958.txt	Isolate_146-Megahit-SR18-filt.fa	PRJNA1548628	SAMN64379578		CK2_SR1	Megahit	v1.2.9	56.55	Illumina HiSeq	PRJNA1546143	SAMN64252295	CK2	Isolate_146	yes	na	Oryza sativa	seed	2016-09-01	India: Imphal East, Manipur	SRR41288267	na	Isolate_146-SR18	na	unique (SR)
st260	DK6-SR18	B	B2	Meth_salsuginis	6666666.1046960.txt	Isolate_147-Megahit-SR18-filt.fa	PRJNA1548628	SAMN64379587		DK6_SR1	Megahit	v1.2.9	78.38	Illumina HiSeq	PRJNA1546143	SAMN64252303	DK6	Isolate_147	yes	na	Oryza sativa	seed	2016-08-01	India: East Siang , Arunachal	SRR41288266	na	Isolate_147-SR18	na	unique (SR)
st295	CKPL3.1-SR18	A	A2	Meth_sp_049	6666666.1046961.txt	Isolate_148-Megahit-SR18-filt.fa	PRJNA1548628	SAMN64379580		CKPL3.1_SR1	Megahit	v1.2.9	89.6	Illumina HiSeq	PRJNA1546143	SAMN64252297	CKPL3.1	Isolate_148	yes	na	Oryza sativa	leaf	2016-09-01	India: Imphal East, Manipur	SRR41288265	na	Isolate_148-SR18	na	unique (SR)
st288	APL3.1-SR18	A	A2	Meth_sp_049	6666666.1046962.txt	Isolate_149-Megahit-SR18-filt.fa	PRJNA1548628	SAMN64379571		APL3.1_SR1	Megahit	v1.2.9	79.61	Illumina HiSeq	PRJNA1546143	SAMN64252290	APL3.1	Isolate_149	yes	na	Oryza sativa	leaf	2017-09-01	India: Imphal East, Manipur	SRR41288264	na	Isolate_149-SR18	na	unique (SR)
st235	HYV3-SR18	A	A1	Meth_fujisawaense	6666666.1046964.txt	Isolate_150-Megahit-SR18-filt.fa	PRJNA1548628	SAMN64379596		HYV3_SR1	Megahit	v1.2.9	52.7	Illumina HiSeq	PRJNA1546143	SAMN64252312	HYV3	Isolate_150	yes	na	Oryza sativa	leaf	2016-09-01	India: Imphal East, Manipur	SRR41288263	na	Isolate_150-SR18	na	unique (SR)
st242	CK1-SR18	A	A1	Meth_sp_028	6666666.1046965.txt	Isolate_151-Megahit-SR18-filt.fa	PRJNA1548628	SAMN64379577		CK1_SR1	Megahit	v1.2.9	61.16	Illumina HiSeq	PRJNA1546143	SAMN64252294	CK1	Isolate_151	yes	na	Oryza sativa	seed	2016-09-01	India: Imphal East, Manipur	SRR41288262	na	Isolate_151-SR18	na	unique (SR)
st237	HYV2-SR18	D	D3	Meth_gossipiicola	6666666.1046966.txt	Isolate_153-Megahit-SR18-filt.fa	PRJNA1548628	SAMN64379595		HYV2_SR1	Megahit	v1.2.9	87.22	Illumina HiSeq	PRJNA1546143	SAMN64252311	HYV2	Isolate_153	yes	na	Oryza sativa	leaf	2016-09-01	India: Imphal East, Manipur	SRR41288260	na	Isolate_153-SR18	na	unique (SR)
st255	34S2-SR18	A	A2	Meth_komagatae	6666666.1046967.txt	Isolate_154-Megahit-SR18-filt.fa	PRJNA1548628	SAMN64379562		34S2_SR1	Megahit	v1.2.9	76.34	Illumina HiSeq	PRJNA1546143	SAMN64252281	34S2	Isolate_154	yes	na	Oryza sativa	stem	2016-09-01	India: Thoubal, Manipur	SRR41288259	na	Isolate_154-SR18	na	unique (SR)
st275	HYV4-SR18	A	A2	Meth_sp_051	6666666.1046968.txt	Isolate_155-Megahit-SR18-filt.fa	PRJNA1548628	SAMN64379597		HYV4_SR1	Megahit	v1.2.9	77.49	Illumina HiSeq	PRJNA1546143	SAMN64252313	HYV4	Isolate_155	yes	na	Oryza sativa	leaf	2016-09-01	India: Imphal East, Manipur	SRR41288258	na	Isolate_155-SR18	na	unique (SR)
st299	KUML3.3-SR18	C	C1	Meth_ajmalii	6666666.1046969.txt	Isolate_156-Megahit-SR18-filt.fa	PRJNA1548628	SAMN64379606		KUML3.3_SR1	Megahit	v1.2.9	62.27	Illumina HiSeq	PRJNA1546143	SAMN64252321	KUML3.3	Isolate_156	yes	na	Oryza sativa	leaf	2017-09-01	India: Thoubal, Manipur	SRR41288257	na	Isolate_156-SR18	na	unique (SR)
st291	GR3.1-SR18	B	B2	Meth_sp_047	6666666.1046970.txt	Isolate_157-Megahit-SR18-filt.fa	PRJNA1548628	SAMN64379593		GR3.1_SR1	Megahit	v1.2.9	92.42	Illumina HiSeq	PRJNA1546143	SAMN64252309	GR3.1	Isolate_157	yes	na	Oryza sativa	leaf	2017-09-01	India: Imphal East, Manipur	SRR41288256	na	Isolate_157-SR18	na	unique (SR)
st307	MANL1.2-SR18	A	A1	Meth_fujisawaense	6666666.1046971.txt	Isolate_158-Megahit-SR18-filt.fa	PRJNA1548628	SAMN64379613		MANL1.2_SR1	Megahit	v1.2.9	78.29	Illumina HiSeq	PRJNA1546143	SAMN64252326	MANL1.2	Isolate_158	yes	na	Oryza sativa	leaf	2017-09-01	India: Thoubal, Manipur	SRR41288255	na	Isolate_158-SR18	na	unique (SR)
st270	APS3.1-SR18	B	B2	Meth_salsuginis	6666666.1046972.txt	Isolate_160-Megahit-SR18-filt.fa	PRJNA1548628	SAMN64379572		APS3.1_SR1	Megahit	v1.2.9	83.62	Illumina HiSeq	PRJNA1546143	SAMN64252291	APS3.1	Isolate_160	yes	na	Oryza sativa	stem	2017-09-01	India: Imphal East, Manipur	SRR41288254	na	Isolate_160-SR18	na	unique (SR)
st294	CKPL3.3-SR18	A	A2	Meth_sp_049	6666666.1046973.txt	Isolate_161-Megahit-SR18-filt.fa	PRJNA1548628	SAMN64379581		CKPL3.3_SR1	Megahit	v1.2.9	72.62	Illumina HiSeq	PRJNA1546143	SAMN64252298	CKPL3.3	Isolate_161	yes	na	Oryza sativa	leaf	2016-09-01	India: Imphal East, Manipur	SRR41288253	na	Isolate_161-SR18	na	unique (SR)
st276	TPL1-SR18	B	B2	Meth_sp_048	6666666.1046974.txt	Isolate_162-Megahit-SR18-filt.fa	PRJNA1548628	SAMN64379634		TPL1_SR1	Megahit	v1.2.9	86.13	Illumina HiSeq	PRJNA1546143	SAMN64252343	TPL1	Isolate_162	yes	na	Oryza sativa	leaf	2016-09-01	India: Thoubal, Manipur	SRR41288252	na	Isolate_162-SR18	na	unique (SR)
st310	PNL1-SR18=a	C	C1	Meth_ajmalii	6666666.1047355.txt	Isolate_163-Megahit-SR18-filt=a.fa	PRJNA1548628	SAMN64379626		PNL1_SR1a	Megahit	v1.2.9	10.43	Illumina HiSeq	PRJNA1546143	SAMN64252336	PNL1	Isolate_163	no	na	Oryza sativa	leaf	2016-09-01	India: Thoubal, Manipur	SRR41288211	na	Isolate_163-SR18	na	unique (SR) and filtered (two assemblies)
st278	PNL1-SR18=b	B	B2	Meth_sp_048	6666666.1047356.txt	Isolate_163-Megahit-SR18-filt=b.fa	PRJNA1548628	SAMN64379627		PNL1_SR1b	Megahit	v1.2.9	73.71	Illumina HiSeq	PRJNA1546143	SAMN64252336	PNL1	Isolate_163	no	na	Oryza sativa	leaf	2016-09-01	India: Thoubal, Manipur	SRR41288211	na	Isolate_163-SR18	na	unique (SR) and filtered (two assemblies)
st263	AMK1E-SR18	A	A1	Meth_sp_028	6666666.1046975.txt	Isolate_165-Megahit-SR18-filt.fa	PRJNA1548628	SAMN64379565		AMK1E_SR1	Megahit	v1.2.9	65.58	Illumina HiSeq	PRJNA1546143	SAMN64252284	AMK1E	Isolate_165	yes	na	Oryza sativa	crushed seed	2016-08-01	India: East Siang , Arunachal	SRR41288251	na	Isolate_165-SR18	na	unique (SR)
st268	PMS2-SR18=a	A	A2	Meth_sp_046	6666666.1047357.txt	Isolate_167-Megahit-SR18-filt=a.fa	PRJNA1548628	SAMN64379622		PMS2_SR1a	Megahit	v1.2.9	22.89	Illumina HiSeq	PRJNA1546143	SAMN64252333	PMS2	Isolate_167	no	na	Oryza sativa	stem	2016-09-01	India: Imphal East, Manipur	SRR41288210	na	Isolate_167-SR18	na	unique (SR) and filtered (two assemblies)
st285	PMS2-SR18=b	B	B2	Meth_salsuginis	6666666.1047364.txt	Isolate_167-Megahit-SR18-filt=b.fa	PRJNA1548628	SAMN64379623		PMS2_SR1b	Megahit	v1.2.9	62.46	Illumina HiSeq	PRJNA1546143	SAMN64252333	PMS2	Isolate_167	no	na	Oryza sativa	stem	2016-09-01	India: Imphal East, Manipur	SRR41288210	na	Isolate_167-SR18	na	unique (SR) and filtered (two assemblies)
st267	YGS3-SR18	A	A1	Meth_radiotolerans	6666666.1046976.txt	Isolate_169-Megahit-SR18-filt.fa	PRJNA1548628	SAMN64379640		YGS3_SR1	Megahit	v1.2.9	73.97	Illumina HiSeq	PRJNA1546143	SAMN64252349	YGS3	Isolate_169	yes	na	Oryza sativa	stem	2016-08-01	India: East Siang , Arunachal	SRR41288249	na	Isolate_169-SR18	na	unique (SR)
st286	KUML2-SR18	A	A1	Meth_radiotolerans	6666666.1046978.txt	Isolate_172-Megahit-SR18-filt.fa	PRJNA1548628	SAMN64379605		KUML2_SR1	Megahit	v1.2.9	65.85	Illumina HiSeq	PRJNA1546143	SAMN64252320	KUML2	Isolate_172	yes	na	Oryza sativa	leaf	2016-09-01	India: Thoubal, Manipur	SRR41288248	na	Isolate_172-SR18	na	unique (SR)
st241	KH9-SR18	A	A1	Meth_sp_028	6666666.1046979.txt	Isolate_173-Megahit-SR18-filt.fa	PRJNA1548628	SAMN64379600		KH9_SR1	Megahit	v1.2.9	50.86	Illumina HiSeq	PRJNA1546143	SAMN64252316	KH9	Isolate_173	yes	na	Oryza sativa	soil	2016-09-01	India: Imphal East, Manipur	SRR41288247	na	Isolate_173-SR18	na	unique (SR)
st261	TAOS4-SR18=b	C	C1	Meth_indicum	6666666.1047366.txt	Isolate_174-Megahit-SR18-filt=b.fa	PRJNA1548628	SAMN64379633		TAOS4_SR1b	Megahit	v1.2.9	54.88	Illumina HiSeq	PRJNA1546143	SAMN64252342	TAOS4	Isolate_174	no	na	Oryza sativa	stem	2016-09-01	India: Thoubal, Manipur	SRR41288218	na	Isolate_174-SR18	na	unique (SR) and filtered (one assembly)
st257	PML1-SR18	B	B2	Meth_salsuginis	6666666.1046980.txt	Isolate_178-Megahit-SR18-filt.fa	PRJNA1548628	SAMN64379617		PML1_SR1	Megahit	v1.2.9	113.56	Illumina HiSeq	PRJNA1546143	SAMN64252329	PML1	Isolate_178	yes	na	Oryza sativa	leaf	2016-09-01	India: Imphal East, Manipur	SRR41288246	na	Isolate_178-SR18	na	unique (SR)
st240	GEZS2-SR18	A	A1	Meth_radiotolerans	6666666.1046874.txt	Isolate_19-Megahit-SR18-filt.fa	PRJNA1548628	SAMN64379592		GEZS2_SR1	Megahit	v1.2.9	90.59	Illumina HiSeq	PRJNA1546143	SAMN64252308	GEZS2	Isolate_19	yes	na	Oryza sativa	stem	2017-09-01	India: East Siang , Arunachal	SRR41288245	na	Isolate_19-SR18	na	unique (SR)
st233	GEZL2-SR18_LR	A	A1	Meth_radiotolerans	6666666.1046858.txt	Isolate_21-UnicyclerBold-SR18_LR.fa	PRJNA1548628	SAMN64379591		GEZL2_SR1xLR	Unicycler	v0.5.0	0.99	Oxford Nanopore MinION x Illumina HiSeq	PRJNA1546143	SAMN64252307	GEZL2	Isolate_21	yes	na	Oryza sativa	leaf	2016-08-01	India: East Siang , Arunachal	SRR41288272	SRR41288261	Isolate_21-SR18	Isolate_21-LR	hybrid (SR/LR)
st244	AMML1-SR18	A	A1	Meth_sp_028	6666666.1046876.txt	Isolate_23-Megahit-SR18-filt.fa	PRJNA1548628	SAMN64379569		AMML1_SR1	Megahit	v1.2.9	65.39	Illumina HiSeq	PRJNA1546143	SAMN64252288	AMML1	Isolate_23	yes	na	Oryza sativa	leaf	2016-08-01	India: Ziro , Arunachal	SRR41288244	na	Isolate_23-SR18	na	unique (SR)
st281	AMHS2-SR18_LR	A	A1	Meth_radiotolerans	6666666.1046859.txt	Isolate_25-UnicyclerBold-SR18_LR.fa	PRJNA1548628	SAMN64379564		AMHS2_SR1xLR	Unicycler	v0.5.0	1	Oxford Nanopore MinION x Illumina HiSeq	PRJNA1546143	SAMN64252283	AMHS2	Isolate_25	yes	na	Oryza sativa	stem	2016-08-01	India: West Siang, Arunachal	SRR41288250	SRR41288239	Isolate_25-SR18	Isolate_25-LR	hybrid (SR/LR)
st262	AMKL1-SR18	A	A1	Meth_sp_028	6666666.1046877.txt	Isolate_26-Megahit-SR18-filt.fa	PRJNA1548628	SAMN64379566		AMKL1_SR1	Megahit	v1.2.9	73.7	Illumina HiSeq	PRJNA1546143	SAMN64252285	AMKL1	Isolate_26	yes	na	Oryza sativa	leaf	2016-08-01	India: East Siang , Arunachal	SRR41288243	na	Isolate_26-SR18	na	unique (SR)
st259	DKS6-SR18_SR20	B	B2	Meth_salsuginis	6666666.1046870.txt	Isolate_3-Megahit-SR18_SR20-filt.fa	PRJNA1548628	SAMN64379589		DKS6_SR1xSR2	Megahit	v1.2.9	136.24	Illumina HiSeq	PRJNA1546143	SAMN64252305	DKS6	Isolate_3	yes	yes	Oryza sativa	stem	2016-08-01	India: East Siang , Arunachal	SRR41288279	na	Isolate_3-SR18_SR20	na	multiple (SR)
st312	GEGL2-SR18=a	A	A1	Meth_radiotolerans	6666666.1047322.txt	Isolate_30-Megahit-SR18-filt=a.fa	PRJNA1548628	SAMN64379590		GEGL2_SR1a	Megahit	v1.2.9	6.82	Illumina HiSeq	PRJNA1546143	SAMN64252306	GEGL2	Isolate_30	no	na	Oryza sativa	stem	2016-08-01	India: East Siang , Arunachal	SRR41288216	na	Isolate_30-SR18	na	unique (SR) and filtered (one assembly)
st280	DKS1-SR18	B	B2	Meth_salsuginis	6666666.1046878.txt	Isolate_31-Megahit-SR18-filt.fa	PRJNA1548628	SAMN64379588		DKS1_SR1	Megahit	v1.2.9	108.61	Illumina HiSeq	PRJNA1546143	SAMN64252304	DKS1	Isolate_31	yes	na	Oryza sativa	stem	2016-08-01	India: East Siang , Arunachal	SRR41288242	na	Isolate_31-SR18	na	unique (SR)
st274	AMHL1-SR18_SR20_LR	A	A1	Meth_radiotolerans	6666666.1046860.txt	Isolate_32-UnicyclerBold-SR18_SR20_LR.fa	PRJNA1548628	SAMN64379563		AMHL1_SR1xSR2xLR	Unicycler	v0.5.0	0.99	Oxford Nanopore MinION x Illumina HiSeq	PRJNA1546143	SAMN64252282	AMHL1	Isolate_32	yes	yes	Oryza sativa	leaf	2016-08-01	India: West Siang, Arunachal	SRR41288228	SRR41288217	Isolate_32-SR18_SR20	Isolate_32-LR	hybrid (SR/LR)
st245	AMKS1-SR18	A	A1	Meth_sp_028	6666666.1046881.txt	Isolate_34-Megahit-SR18-filt.fa	PRJNA1548628	SAMN64379567		AMKS1_SR1	Megahit	v1.2.9	113.15	Illumina HiSeq	PRJNA1546143	SAMN64252286	AMKS1	Isolate_34	yes	na	Oryza sativa	stem	2016-08-01	India: East Siang , Arunachal	SRR41288241	na	Isolate_34-SR18	na	unique (SR)
st282	ITS5-SR18	A	A1	Meth_radiotolerans	6666666.1046882.txt	Isolate_39-Megahit-SR18-filt.fa	PRJNA1548628	SAMN64379598		ITS5_SR1	Megahit	v1.2.9	77.14	Illumina HiSeq	PRJNA1546143	SAMN64252314	ITS5	Isolate_39	yes	na	Oryza sativa	leaf	2016-08-01	India: East Siang , Arunachal	SRR41288240	na	Isolate_39-SR18	na	unique (SR)
st293	PYAL1-SR18_SR20	B	B2	Meth_suomiense	6666666.1046895.txt	Isolate_41-Megahit-SR18_SR20-filt.fa	PRJNA1548628	SAMN64379630		PYAL1_SR1xSR2	Megahit	v1.2.9	130.22	Illumina HiSeq	PRJNA1546143	SAMN64252339	PYAL1	Isolate_41	yes	yes	Oryza sativa	leaf	2016-09-01	India: Ziro , Arunachal	SRR41288278	na	Isolate_41-SR18_SR20	na	multiple (SR)
st279	YGL1-SR18	B	B2	Meth_salsuginis	6666666.1046897.txt	Isolate_42-Megahit-SR18-filt.fa	PRJNA1548628	SAMN64379638		YGL1_SR1	Megahit	v1.2.9	108.4	Illumina HiSeq	PRJNA1546143	SAMN64252347	YGL1	Isolate_42	yes	na	Oryza sativa	leaf	2016-08-01	India: East Siang , Arunachal	SRR41288238	na	Isolate_42-SR18	na	unique (SR)
st266	YGS2-SR18	A	A1	Meth_radiotolerans	6666666.1046898.txt	Isolate_43-Megahit-SR18-filt.fa	PRJNA1548628	SAMN64379639		YGS2_SR1	Megahit	v1.2.9	54.26	Illumina HiSeq	PRJNA1546143	SAMN64252348	YGS2	Isolate_43	yes	na	Oryza sativa	stem	2016-08-01	India: East Siang , Arunachal	SRR41288237	na	Isolate_43-SR18	na	unique (SR)
st301	PMPHAS6-SR18=b	A	A1	Meth_fujisawaense	6666666.1047332.txt	Isolate_46-Megahit-SR18-filt=b.fa	PRJNA1548628	SAMN64379620		PMPHAS6_SR1b	Megahit	v1.2.9	83.64	Illumina HiSeq	PRJNA1546143	SAMN64252331	PMPHAS6	Isolate_46	no	na	Oryza sativa	stem	2016-08-01	India: Ziro , Arunachal	SRR41288215	na	Isolate_46-SR18	na	unique (SR) and filtered (one assembly)
st264	DALS4-SR18_LR	A	A1	Meth_radiotolerans	6666666.1046861.txt	Isolate_48-UnicyclerBold-SR18_LR.fa	PRJNA1548628	SAMN64379586		DALS4_SR1xLR	Unicycler	v0.5.0	1	Oxford Nanopore MinION x Illumina HiSeq	PRJNA1546143	SAMN64252302	DALS4	Isolate_48	yes	na	Oryza sativa	stem	2016-08-01	India: East Siang , Arunachal	SRR41288207	SRR41288206	Isolate_48-SR18	Isolate_48-LR	hybrid (SR/LR)
st305	AMKS5-SR18=b	A	A1	Meth_radiotolerans	6666666.1047346.txt	Isolate_49-Megahit-SR18-filt=b.fa	PRJNA1548628	SAMN64379568		AMKS5_SR1b	Megahit	v1.2.9	63.85	Illumina HiSeq	PRJNA1546143	SAMN64252287	AMKS5	Isolate_49	no	na	Oryza sativa	stem	2016-08-01	India: East Siang , Arunachal	SRR41288214	na	Isolate_49-SR18	na	unique (SR) and filtered (one assembly)
st232	PNS6-SR18	C	C1	Meth_ajmalii	6666666.1046900.txt	Isolate_50-Megahit-SR18-filt.fa	PRJNA1548628	SAMN64379628		PNS6_SR1	Megahit	v1.2.9	96.94	Illumina HiSeq	PRJNA1546143	SAMN64252337	PNS6	Isolate_50	yes	na	Oryza sativa	stem	2016-09-01	India: Thoubal, Manipur	SRR41288236	na	Isolate_50-SR18	na	unique (SR)
st277	PNS8-SR18	B	B2	Meth_sp_048	6666666.1046901.txt	Isolate_51-Megahit-SR18-filt.fa	PRJNA1548628	SAMN64379629		PNS8_SR1	Megahit	v1.2.9	60.09	Illumina HiSeq	PRJNA1546143	SAMN64252338	PNS8	Isolate_51	yes	na	Oryza sativa	stem	2016-09-01	India: Thoubal, Manipur	SRR41288235	na	Isolate_51-SR18	na	unique (SR)
st302	LANS1-SR18	B	B2	Meth_salsuginis	6666666.1046903.txt	Isolate_52-Megahit-SR18-filt.fa	PRJNA1548628	SAMN64379609		LANS1_SR1	Megahit	v1.2.9	98.07	Illumina HiSeq	PRJNA1546143	SAMN64252324	LANS1	Isolate_52	yes	na	Oryza sativa	stem	2016-09-01	India: Thoubal, Manipur	SRR41288234	na	Isolate_52-SR18	na	unique (SR)
st258	TAOS2-SR18	B	B2	Meth_salsuginis	6666666.1046905.txt	Isolate_53-Megahit-SR18-filt.fa	PRJNA1548628	SAMN64379632		TAOS2_SR1	Megahit	v1.2.9	88.26	Illumina HiSeq	PRJNA1546143	SAMN64252341	TAOS2	Isolate_53	yes	na	Oryza sativa	stem	2016-09-01	India: East Siang , Arunachal	SRR41288233	na	Isolate_53-SR18	na	unique (SR)
st252	PML2-SR18	A	A1	Meth_radiotolerans	6666666.1046913.txt	Isolate_57-Megahit-SR18-filt.fa	PRJNA1548628	SAMN64379618		PML2_SR1	Megahit	v1.2.9	79.72	Illumina HiSeq	PRJNA1546143	SAMN64252330	PML2	Isolate_57	yes	no	Oryza sativa	leaf	2016-09-01	India: Imphal East, Manipur	SRR41288232	na	Isolate_57-SR18	na	unique (SR18 and SR20 did not match)
st289	PML2-SR20	B	B2	Meth_salsuginis	6666666.1046914.txt	Isolate_57-Megahit-SR20-filt.fa	PRJNA1548628	SAMN64379619		PML2_SR2	Megahit	v1.2.9	111.6	Illumina HiSeq	PRJNA1546143	SAMN64252330	PML2	Isolate_57	yes	no	Oryza sativa	leaf	2016-09-01	India: Imphal East, Manipur	SRR41288231	na	Isolate_57-SR20	na	unique (SR18 and SR20 did not match)
st239	PMS1-SR18	C	C1	Meth_ajmalii	6666666.1046915.txt	Isolate_60-Megahit-SR18-filt.fa	PRJNA1548628	SAMN64379621		PMS1_SR1	Megahit	v1.2.9	54.11	Illumina HiSeq	PRJNA1546143	SAMN64252332	PMS1	Isolate_60	yes	na	Oryza sativa	stem	2016-09-01	India: Imphal East, Manipur	SRR41288230	na	Isolate_60-SR18	na	unique (SR)
st254	CK2S2-SR18	A	A2	Meth_komagatae	6666666.1046916.txt	Isolate_61-Megahit-SR18-filt.fa	PRJNA1548628	SAMN64379579		CK2S2_SR1	Megahit	v1.2.9	122.51	Illumina HiSeq	PRJNA1546143	SAMN64252296	CK2S2	Isolate_61	yes	na	Oryza sativa	stem	2016-09-01	India: Imphal East, Manipur	SRR41288229	na	Isolate_61-SR18	na	unique (SR)
st284	TPL2-SR18	B	B2	Meth_sp_048	6666666.1046919.txt	Isolate_65-Megahit-SR18-filt.fa	PRJNA1548628	SAMN64379635		TPL2_SR1	Megahit	v1.2.9	97.91	Illumina HiSeq	PRJNA1546143	SAMN64252344	TPL2	Isolate_65	yes	na	Oryza sativa	leaf	2016-09-01	India: Thoubal, Manipur	SRR41288227	na	Isolate_65-SR18	na	unique (SR)
st265	APL2-SR18	A	A1	Meth_radiotolerans	6666666.1046934.txt	Isolate_68-Megahit-SR18-filt.fa	PRJNA1548628	SAMN64379570		APL2_SR1	Megahit	v1.2.9	64.49	Illumina HiSeq	PRJNA1546143	SAMN64252289	APL2	Isolate_68	yes	na	Oryza sativa	leaf	2016-09-01	India: Imphal East, Manipur	SRR41288226	na	Isolate_68-SR18	na	unique (SR)
st247	DALL1-SR18	A	A1	Meth_radiotolerans	6666666.1046872.txt	Isolate_7-Megahit-SR18-filt.fa	PRJNA1548628	SAMN64379585		DALL1_SR1	Megahit	v1.2.9	135.15	Illumina HiSeq	PRJNA1546143	SAMN64252301	DALL1	Isolate_7	yes	na	Oryza sativa	leaf	2016-08-01	India: East Siang , Arunachal	SRR41288225	na	Isolate_7-SR18	na	unique (SR)
st269	KUMS5-SR18	A	A2	Meth_komagatae	6666666.1046935.txt	Isolate_70-Megahit-SR18-filt.fa	PRJNA1548628	SAMN64379607		KUMS5_SR1	Megahit	v1.2.9	87.48	Illumina HiSeq	PRJNA1546143	SAMN64252322	KUMS5	Isolate_70	yes	na	Oryza sativa	stem	2016-09-01	India: Thoubal, Manipur	SRR41288224	na	Isolate_70-SR18	na	unique (SR)
st272	KUML1-SR20	B	B2	Meth_salsuginis	6666666.1046937.txt	Isolate_71-Megahit-SR20-filt.fa	PRJNA1548628	SAMN64379604		KUML1_SR2	Megahit	v1.2.9	74.72	Illumina HiSeq	PRJNA1546143	SAMN64252319	KUML1	Isolate_71	yes	no	Oryza sativa	leaf	2016-09-01	India: Thoubal, Manipur	SRR41288223	na	Isolate_71-SR20	na	unique (SR18 and SR20 did not match)
st246	KUML1-SR18_LR	A	A1	Meth_radiotolerans	6666666.1046862.txt	Isolate_71-UnicyclerBold-SR18_LR.fa	PRJNA1548628	SAMN64379603		KUML1_SR1xLR	Unicycler	v0.5.0	0.99	Oxford Nanopore MinION x Illumina HiSeq	PRJNA1546143	SAMN64252319	KUML1	Isolate_71	yes	no	Oryza sativa	leaf	2016-09-01	India: Thoubal, Manipur	SRR41288282	SRR41288281	Isolate_71-SR18	Isolate_71-LR	hybrid (SR/LR) - SR18 and SR20 did not match
st292	MANGS3-SR18	B	B1	Meth_thiocyanatum	6666666.1046938.txt	Isolate_79-Megahit-SR18-filt.fa	PRJNA1548628	SAMN64379610		MANGS3_SR1	Megahit	v1.2.9	134.37	Illumina HiSeq	PRJNA1546143	SAMN64252325	MANGS3	Isolate_79	yes	no	Oryza sativa	stem	2016-09-01	India: Thoubal, Manipur	SRR41288222	na	Isolate_79-SR18	na	unique (SR18 and SR20 did not match)
st308	MANGS3-SR20=a	D	D3	Meth_sp_053	6666666.1047334.txt	Isolate_79-Megahit-SR20-filt=a.fa	PRJNA1548628	SAMN64379611		MANGS3_SR2a	Megahit	v1.2.9	9.56	Illumina HiSeq	PRJNA1546143	SAMN64252325	MANGS3	Isolate_79	no	no	Oryza sativa	stem	2016-09-01	India: Thoubal, Manipur	SRR41288209	na	Isolate_79-SR20	na	unique (SR18 and SR20 did not match) and filtered (two assemblies)
st287	MANGS3-SR20=b	A	A1	Meth_radiotolerans	6666666.1047336.txt	Isolate_79-Megahit-SR20-filt=b.fa	PRJNA1548628	SAMN64379612		MANGS3_SR2b	Megahit	v1.2.9	39.07	Illumina HiSeq	PRJNA1546143	SAMN64252325	MANGS3	Isolate_79	no	no	Oryza sativa	stem	2016-09-01	India: Thoubal, Manipur	SRR41288209	na	Isolate_79-SR20	na	unique (SR18 and SR20 did not match) and filtered (two assemblies)
st248	KAKS1-SR18	A	A1	Meth_radiotolerans	6666666.1046939.txt	Isolate_88-Megahit-SR18-filt.fa	PRJNA1548628	SAMN64379599		KAKS1_SR1	Megahit	v1.2.9	67.97	Illumina HiSeq	PRJNA1546143	SAMN64252315	KAKS1	Isolate_88	yes	na	Oryza sativa	stem	2016-09-01	India: Thoubal, Manipur	SRR41288221	na	Isolate_88-SR18	na	unique (SR)
st309	CONTS2-SR18=a	A	A1	Meth_fujisawaense	6666666.1047337.txt	Isolate_91-Megahit-SR18-filt=a.fa	PRJNA1548628	SAMN64379583		CONTS2_SR1a	Megahit	v1.2.9	9.46	Illumina HiSeq	PRJNA1546143	SAMN64252300	CONTS2	Isolate_91	no	na	Grass	stem	2016-09-01	India: Imphal East, Manipur	SRR41288208	na	Isolate_91-SR18	na	unique (SR) and filtered (two assemblies)
st298	CONTS2-SR18=b	B	B2	Meth_suomiense	6666666.1047338.txt	Isolate_91-Megahit-SR18-filt=b.fa	PRJNA1548628	SAMN64379584		CONTS2_SR1b	Megahit	v1.2.9	119.06	Illumina HiSeq	PRJNA1546143	SAMN64252300	CONTS2	Isolate_91	no	na	Grass	stem	2016-09-01	India: Imphal East, Manipur	SRR41288208	na	Isolate_91-SR18	na	unique (SR) and filtered (two assemblies)
st256	CONTL1-SR18	B	B2	Meth_suomiense	6666666.1046941.txt	Isolate_92-Megahit-SR18-filt.fa	PRJNA1548628	SAMN64379582		CONTL1_SR1	Megahit	v1.2.9	153.64	Illumina HiSeq	PRJNA1546143	SAMN64252299	CONTL1	Isolate_92	yes	na	Grass	leaf	2016-09-01	India: Imphal East, Manipur	SRR41288220	na	Isolate_92-SR18	na	unique (SR)
st253	C3-SR18	A	A1	Meth_radiotolerans	6666666.1051079.txt	Isolate_99x110-Megahit-SR18-filt.fa	PRJNA1548628	SAMN64379576		C3_SR1xSR1	Megahit	v1.2.9	198.65	Illumina HiSeq	PRJNA1546143	SAMN64252293	C3	Isolate_99x110	yes	yes	Paddy soil	soil	2016-09-01	India: Imphal East, Manipur	SRR41288280	na	Isolate_99x110-SR18	na	multiple (SR)
