## Supplementary material for "Life on leaves left a lasting mark on the *Methylobacterium* core genome": Table S4

### Sheet: Legends
Supplementary tables for
Life on leaves left a lasting mark on the Methylobacterium core genome
Table S4. Taxonomic classification of Methylobacterium genomes, including species, lineage and phylogroup assignments, together with summary statistics for pairwise average nucleotide identity (ANI) and average cluster conservation (ACC).

### Sheet: Table_S4
For species: means are given for pairwise comparisons AMONG genomes, WITHIN species (Stat-per-species.txt)														ANI and ACC average pairwise values among lineages (comparison within species removed) Mean_ANI_ACC_among_lineage.txt					Those columns for graphical purpose only
For lineages: means are given for pairwise comparisons AMONG species, WITHIN lineages (weighted by the number of genomes per species) - Stat-per-lineage.txt
Taxonomy.txt
	Group	Lineage	OrderSpeTree	Strains	n strains	ANI	ACC	size	contigs	N50	GC	Core-genes		Lineage 1	Lineage 2	ANI	ACC		n strains		ANI		ACC		size		contigs		N50		GC		Core-genes			size	GC	n strains
Meth_sp_020	A	A1	1	st60	1	100	1	6725083	261	98903	0.684	1070		A1	A1	87.079	0.855		0	1.1	1	0.1	1	0.1	0.528365	0.571635	0.223945	0.876055	0.0114033	1.0886	0.352113	0.747887	0.86631	0.23369	A1	6.72508	0.684	1
Meth_guangdongense	A	A1	2	st317	1	100	1	6470023	89	281540	0.691	1084		A2	A2	85.556	0.837		0	1.1	1	0.1	1	0.1	0.47146	0.62854	0.0757967	1.0242	0.0349327	1.06507	0.450704	0.649296	0.941176	0.158824	A1	6.47002	0.691	1
Meth_sp_019	A	A1	3	st15	1	100	1	6395352	67	240472	0.695	1078		A4	A4	88.051	0.678		0	1.1	1	0.1	1	0.1	0.4548	0.6452	0.0568475	1.04315	0.0296418	1.07036	0.507042	0.592958	0.909091	0.190909	A1	6.39535	0.695	1
Meth_phyllostachyos	A	A1	4	st30	1	100	1	6015046	47	305152	0.687	1077		A5	A5	90.859	0.871		0	1.1	1	0.1	1	0.1	0.369951	0.730049	0.039621	1.06038	0.0379747	1.06203	0.394366	0.705634	0.903743	0.196257	A1	6.01505	0.687	1
Meth_sp_023	A	A1	5	st77	1	100	1	6924820	411	75921	0.687	1071		A3	A3	85.582	0.862		0	1.1	1	0.1	1	0.1	0.572928	0.527072	0.353144	0.746856	0.00844246	1.09156	0.394366	0.705634	0.871658	0.228342	A1	6.92482	0.687	1
Meth_sp_021	A	A1	6	st66_st229_st231	3	99.205	0.977	6701935	270	102489	0.679	1073		B1	B1	89.328	0.936		0.0714286	1.02857	0.726522	0.373478	0.765306	0.334694	0.523201	0.576799	0.231697	0.868303	0.0118653	1.08813	0.28169	0.81831	0.882353	0.217647	A1	6.70193	0.679	3
Meth_sp_027	A	A1	7	st88_st230	2	99.132	0.945	6547294	291	58426	0.679	1073		B2	B2	90.315	0.71		0.0357143	1.06429	0.70141	0.39859	0.438776	0.661224	0.488699	0.611301	0.249785	0.850215	0.00618856	1.09381	0.28169	0.81831	0.882353	0.217647	A1	6.54729	0.679	2
Meth_sp_022	A	A1	8	st76	1	100	1	6150436	354	56922	0.694	1065		B3	B3	85.455	0.766		0	1.1	1	0.1	1	0.1	0.400158	0.699842	0.304048	0.795952	0.00599479	1.09401	0.492958	0.607042	0.839572	0.260428	A1	6.15044	0.694	1
Meth_sp_028	A	A1	9	st3_st12_st13_st14_st28_st106_st187_st213_st234_st241_st242_st243_st244_st245_st262_st263	16	98.025	0.975	6508573	140	167296	0.711	1080.75		D1	D1	88.904	0.923		0.535714	0.564286	0.320605	0.779395	0.744898	0.355102	0.48006	0.61994	0.119724	0.980276	0.0202145	1.07979	0.732394	0.367606	0.923797	0.176203	A1	6.50857	0.711	16
Meth_radiotolerans	A	A1	10	st34_st59_st68_st91_st150_st161_st179_st233_st240_st246_st247_st248_st249_st250_st252_st253_st264_st265_st266_st267_st274_st281_st282_st286_st287_st296_st297_st305_st312	29	99.077	0.983	6677195	158	1234285	0.712	1075.38		D3	D3	88.326	0.876		1	0.1	0.682491	0.417509	0.826531	0.273469	0.517681	0.582319	0.135228	0.964772	0.157676	0.942324	0.746479	0.353521	0.895075	0.204925	A1	6.6772	0.712	29
Meth_sp_031	A	A1	11	st169_st188	2	98.401	0.987	6571484	103	176723	0.691	1078		D2	D2	87.93	0.876		0.0357143	1.06429	0.449948	0.650052	0.867347	0.232653	0.494096	0.605904	0.0878553	1.01214	0.0214289	1.07857	0.450704	0.649296	0.909091	0.190909	A1	6.57148	0.691	2
Meth_fujisawaense	A	A1	12	st36_st37_st57_st189_st190_st206_st210_st211_st235_st301_st307_st309	12	98.867	0.988	6354624	103	2117783	0.697	1072.58		C5	C5	92.043	0.862		0.392857	0.707143	0.610251	0.489749	0.877551	0.222449	0.445713	0.654287	0.0878553	1.01214	0.271499	0.828501	0.535211	0.564789	0.880123	0.219877	A1	6.35462	0.697	12
Meth_tardum	A	A1	13	st144	1	100	1	6890653	147	165545	0.692	1085		C1	C1	90.17	0.711		0	1.1	1	0.1	1	0.1	0.565305	0.534695	0.125754	0.974246	0.0199889	1.08001	0.464789	0.635211	0.946524	0.153476	A1	6.89065	0.692	1
Meth_longum	A	A1	14	st65_st139	2	99.628	0.993	6712258	256	119495	0.694	1085		A1	B1	80.899	0.316	DifG	0.0357143	1.06429	0.872033	0.227967	0.928571	0.171429	0.525504	0.574496	0.219638	0.880362	0.0140562	1.08594	0.492958	0.607042	0.946524	0.153476	A1	6.71226	0.694	2
Meth_sp_025	A	A1	15	st83	1	100	1	7045618	312	92122	0.697	1063		A1	B2	81.043	0.286	DifG	0	1.1	1	0.1	1	0.1	0.599879	0.500121	0.267873	0.832127	0.0105297	1.08947	0.535211	0.564789	0.828877	0.271123	A1	7.04562	0.697	1
Meth_sp_032	A	A1	16	st197_st200	2	99.113	0.965	6602388	328	50448	0.687	1071		A1	B4	81.262	0.329	DifG	0.0357143	1.06429	0.694874	0.405126	0.642857	0.457143	0.500991	0.599009	0.281654	0.818346	0.00516074	1.09484	0.394366	0.705634	0.871658	0.228342	A1	6.60239	0.687	2
Meth_mesophilicum	A	A1	17	st141	1	100	1	5902708	220	157383	0.691	1081		A1	B3	80.402	0.319	DifG	0	1.1	1	0.1	1	0.1	0.344888	0.755112	0.18863	0.91137	0.0189373	1.08106	0.450704	0.649296	0.925134	0.174866	A1	5.90271	0.691	1
Meth_pseudosasicola	A	A1	18	st29	1	100	1	6845277	129	133435	0.684	1077		A1	D6	80.781	0.327	DifG	0	1.1	1	0.1	1	0.1	0.555182	0.544818	0.11025	0.98975	0.0158521	1.08415	0.352113	0.747887	0.903743	0.196257	A1	6.84528	0.684	1
Meth_sp_029	A	A1	19	st67_st84	2	98.279	0.949	6598764	226	78666	0.685	1078.5		A1	D5	80.716	0.329	DifG	0.0357143	1.06429	0.407981	0.692019	0.479592	0.620408	0.500183	0.599817	0.193798	0.906202	0.00879611	1.0912	0.366197	0.733803	0.911765	0.188235	A1	6.59876	0.685	2
Meth_sp_024	A	A1	20	st79	1	100	1	6321224	311	74715	0.685	1077		A1	D1	80.271	0.382	DifG	0	1.1	1	0.1	1	0.1	0.438262	0.661738	0.267011	0.832989	0.00828709	1.09171	0.366197	0.733803	0.903743	0.196257	A1	6.32122	0.685	1
Meth_sp_026	A	A1	21	st86	1	100	1	6617678	260	98005	0.684	1078		A1	D3	80.544	0.394	DifG	0	1.1	1	0.1	1	0.1	0.504403	0.595597	0.223084	0.876916	0.0112876	1.08871	0.352113	0.747887	0.909091	0.190909	A1	6.61768	0.684	1
Meth_sp_030	A	A1	22	st73_st75	2	98.81	0.977	6023848	170	111023	0.683	1077.5		A1	D4	80.428	0.406	DifG	0.0357143	1.06429	0.590643	0.509357	0.765306	0.334694	0.371915	0.728085	0.145564	0.954436	0.0129647	1.08704	0.338028	0.761972	0.906417	0.193583	A1	6.02385	0.683	2
Meth_brachiatum	A	A1	23	st2_st23_st72_st186	4	97.608	0.965	6140601	67	1626378	0.695	1084.75		A1	D2	80.856	0.371	DifG	0.107143	0.992857	0.177159	0.922841	0.642857	0.457143	0.397963	0.702037	0.0568475	1.04315	0.20819	0.89181	0.507042	0.592958	0.945187	0.154813	A1	6.1406	0.695	4
Meth_sp_051	A	A2	24	st275	1	100	1	5257513	154	72933	0.69	1068		A1	C4	79.975	0.288	DifG	0	1.1	1	0.1	1	0.1	0.20094	0.89906	0.131783	0.968217	0.00805752	1.09194	0.43662	0.66338	0.855615	0.244385	A2	5.25751	0.69	1
Meth_sp_049	A	A2	25	st288_st294_st295	3	99.583	0.956	5277899	237	44890	0.695	1061		A1	C7	80.2	0.288	DifG	0.0714286	1.02857	0.856553	0.243447	0.55102	0.54898	0.205488	0.894512	0.203273	0.896727	0.00444469	1.09556	0.507042	0.592958	0.818182	0.281818	A2	5.2779	0.695	3
Meth_aerolatum	A	A2	26	st126_st283	2	99.577	0.989	4858785	114	106023	0.698	1074		A1	C3	79.684	0.261	DifG	0.0357143	1.06429	0.854489	0.245511	0.887755	0.212245	0.111981	0.988019	0.0973299	1.00267	0.0123206	1.08768	0.549296	0.550704	0.887701	0.212299	A2	4.85879	0.698	2
Meth_sp_034	A	A2	27	st85	1	100	1	5241477	150	134642	0.703	1069		A1	C5	80.13	0.295	DifG	0	1.1	1	0.1	1	0.1	0.197362	0.902638	0.128338	0.971662	0.0160076	1.08399	0.619718	0.480282	0.860963	0.239037	A2	5.24148	0.703	1
Meth_persicinum	A	A2	28	st143	1	100	1	5271491	95	105200	0.686	1068		A1	C6	80.44	0.263	DifG	0	1.1	1	0.1	1	0.1	0.204059	0.895941	0.0809647	1.01904	0.0122145	1.08779	0.380282	0.719718	0.855615	0.244385	A2	5.27149	0.686	1
Meth_sp_046	A	A2	29	st236_st268	2	99.866	0.995	5063335	66	822586	0.672	1075		A1	C2	80.021	0.329	DifG	0.0357143	1.06429	0.953904	0.146096	0.94898	0.15102	0.157618	0.942382	0.0559862	1.04401	0.104637	0.995363	0.183099	0.916901	0.893048	0.206952	A2	5.06334	0.672	2
Meth_komagatae	A	A2	30	st138_st254_st255_st269	4	99.024	0.985	5288039	88	160782	0.672	1074.75		A1	C1	80.371	0.317	DifG	0.107143	0.992857	0.664259	0.435741	0.846939	0.253061	0.207751	0.892249	0.0749354	1.02506	0.0193752	1.08062	0.183099	0.916901	0.891711	0.208289	A2	5.28804	0.672	4
Meth_litchii	A	A2	31	st81_st316	2	97.933	0.984	5389315	104	225938	0.691	1069.5		A2	B1	80.703	0.272	DifG	0.0357143	1.06429	0.288958	0.811042	0.836735	0.263265	0.230346	0.869654	0.0887166	1.01128	0.0277694	1.07223	0.450704	0.649296	0.863636	0.236364	A2	5.38931	0.691	2
Meth_sp_052	A	A2	32	st304	1	100	1	4461754	324	22989	0.689	1034		A2	B2	80.726	0.257	DifG	0	1.1	1	0.1	1	0.1	0.0234008	1.0766	0.278208	0.821792	0.00162315	1.09838	0.422535	0.677465	0.673797	0.426203	A2	4.46175	0.689	1
Meth_symbioticum	A	A4	33	st180	1	100	1	6086597	247	51249	0.701	1048		A2	B4	81.101	0.289	DifG	0	1.1	1	0.1	1	0.1	0.385915	0.714085	0.211886	0.888114	0.00526393	1.09474	0.591549	0.508451	0.748663	0.351337	A4	6.0866	0.701	1
Meth_dankookense	A	A4	34	st182	1	100	1	6149484	132	107029	0.704	1071		A2	B3	80.059	0.275	DifG	0	1.1	1	0.1	1	0.1	0.399945	0.700055	0.112834	0.987166	0.0124502	1.08755	0.633803	0.466197	0.871658	0.228342	A4	6.14948	0.704	1
Meth_gregans	A	A4	35	st133	1	100	1	5744513	209	41432	0.703	1044		A2	D6	80.258	0.29	DifG	0	1.1	1	0.1	1	0.1	0.309593	0.790407	0.179156	0.920844	0.00399919	1.096	0.619718	0.480282	0.727273	0.372727	A4	5.74451	0.703	1
Meth_hispanicum	A	A4	36	st39_st134	2	99.791	0.988	6453806	644	87088	0.71	1003		A2	D5	80.27	0.286	DifG	0.0357143	1.06429	0.928105	0.171895	0.877551	0.222449	0.467842	0.632158	0.553833	0.546167	0.00988113	1.09012	0.71831	0.38169	0.508021	0.591979	A4	6.45381	0.71	2
Meth_radiodurans	A	A4	37	st11	1	100	1	5539695	1	5539695	0.704	1078		A2	D1	80.028	0.325	DifG	0	1.1	1	0.1	1	0.1	0.263897	0.836103	0	1.1	0.712349	0.387651	0.633803	0.466197	0.909091	0.190909	A4	5.5397	0.704	1
Meth_trifolii	A	A6	38	st147	1	100	1	5163180	424	20059	0.697	1019		A2	D3	80.211	0.334	DifG	0	1.1	1	0.1	1	0.1	0.179894	0.920106	0.364341	0.735659	0.00124567	1.09875	0.535211	0.564789	0.593583	0.506417	A6	5.16318	0.697	1
Meth_sp_018	A	A5	39	st61_st62_st63_st80_st90_st193_st198_st199_st204	9	98.301	0.934	5713653	356	62725	0.697	1051.11		A2	D4	79.994	0.337	DifG	0.285714	0.814286	0.415549	0.684451	0.326531	0.773469	0.302708	0.797292	0.305771	0.794229	0.0067424	1.09326	0.535211	0.564789	0.765299	0.334701	A5	5.71365	0.697	9
Meth_cerastii	A	A5	40	st130_st194_st195_st202	4	98.71	0.945	5384546	260	58636	0.695	1072		A2	D2	80.427	0.319	DifG	0.107143	0.992857	0.556244	0.543756	0.438776	0.661224	0.229282	0.870718	0.223084	0.876916	0.00621561	1.09378	0.507042	0.592958	0.877005	0.222995	A5	5.38455	0.695	4
Meth_nigriterrae	A	A3	41	st318	1	100	1	7645604	1162	59291	0.684	998		A2	C4	79.476	0.261	DifG	0	1.1	1	0.1	1	0.1	0.73374	0.36626	1	0.1	0.00629999	1.0937	0.352113	0.747887	0.481283	0.618717	A3	7.6456	0.684	1
Meth_planeticum	A	A3	42	st208	1	100	1	5875670	80	193578	0.702	1068		A2	C7	79.886	0.258	DifG	0	1.1	1	0.1	1	0.1	0.338855	0.761145	0.0680448	1.03196	0.0236004	1.0764	0.605634	0.494366	0.855615	0.244385	A3	5.87567	0.702	1
Meth_soli	A	A3	43	st209	1	100	1	6648145	111	134260	0.685	1065		A2	C3	79.366	0.233	DifG	0	1.1	1	0.1	1	0.1	0.5112	0.5888	0.0947459	1.00525	0.0159584	1.08404	0.366197	0.733803	0.839572	0.260428	A3	6.64815	0.685	1
Meth_durans	A	A3	44	st7	1	100	1	6788375	1	6788375	0.687	971		A2	C5	79.729	0.272	DifG	0	1.1	1	0.1	1	0.1	0.542486	0.557514	0	1.1	0.873219	0.226781	0.394366	0.705634	0.336898	0.763102	A3	6.78838	0.687	1
Meth_segetis	A	A3	45	st5	1	100	1	5591199	256	42399	0.702	1039		A2	C6	79.982	0.25	DifG	0	1.1	1	0.1	1	0.1	0.275388	0.824612	0.219638	0.880362	0.00412377	1.09588	0.605634	0.494366	0.700535	0.399465	A3	5.5912	0.702	1
Meth_oxalidis	A	A3	46	st159	1	100	1	6288989	343	50037	0.7	1064		A2	C2	79.427	0.296	DifG	0	1.1	1	0.1	1	0.1	0.43107	0.66893	0.294574	0.805426	0.00510779	1.09489	0.577465	0.522535	0.834225	0.265775	A3	6.28899	0.7	1
Meth_jeotgali	A	A7	47	st137	1	100	1	4459488	112	64725	0.71	1019		A2	C1	79.856	0.283	DifG	0	1.1	1	0.1	1	0.1	0.0228952	1.0771	0.0956072	1.00439	0.00700007	1.093	0.71831	0.38169	0.593583	0.506417	A7	4.45949	0.71	1
Meth_sp_037	B	B1	48	st104	1	100	1	5437666	40	371233	0.685	1085		A4	B1	82.502	0.346	DifG	0	1.1	1	0.1	1	0.1	0.241134	0.858866	0.0335917	1.06641	0.046488	1.05351	0.366197	0.733803	0.946524	0.153476	B1	5.43767	0.685	1
Meth_extorquens	B	B1	49	st20_st44_st49_st153_st162_st170_st174_st175_st178_st215_st218_st222_st223_st224_st225_st227_st228	17	97.093	0.982	5949586	13	4679367	0.683	1074.71		A4	B2	82.374	0.326	DifG	0.571429	0.528571	0	1.1	0.816327	0.283673	0.355347	0.744653	0.0103359	1.08966	0.601512	0.498488	0.338028	0.761972	0.891476	0.208524	B1	5.94959	0.683	17
Meth_sp_040	B	B1	50	st21_st176	2	99.389	0.993	5562218	60	2798930	0.684	1085		A4	B4	83.233	0.349	DifG	0.0357143	1.06429	0.789818	0.310182	0.928571	0.171429	0.268922	0.831078	0.0508183	1.04918	0.359252	0.740748	0.352113	0.747887	0.946524	0.153476	B1	5.56222	0.684	2
Meth_sp_036	B	B1	51	st78_st219_st220_st221	4	99.246	0.993	5264976	24	3821198	0.685	1087.75		A4	B3	81.257	0.343	DifG	0.107143	0.992857	0.740626	0.359374	0.928571	0.171429	0.202605	0.897395	0.0198105	1.08019	0.490953	0.609047	0.366197	0.733803	0.96123	0.13877	B1	5.26498	0.685	4
Meth_aminovorans	B	B1	52	st43_st48_st152_st163	4	98.26	0.989	5702799	31	4176756	0.683	1085		A4	D6	82.037	0.386	DifG	0.107143	0.992857	0.401445	0.698555	0.887755	0.212245	0.300287	0.799713	0.0258398	1.07416	0.53676	0.56324	0.338028	0.761972	0.946524	0.153476	B1	5.7028	0.683	4
Meth_sp_041	B	B1	53	st168	1	100	1	5943875	6	5705640	0.69	1079		A4	D5	81.611	0.362	DifG	0	1.1	1	0.1	1	0.1	0.354072	0.745928	0.00430663	1.09569	0.733728	0.366272	0.43662	0.66338	0.914439	0.185561	B1	5.94388	0.69	1
Meth_rhodesianum	B	B1	54	st46_st58_st149	3	98.825	0.988	5899263	95	866772	0.69	1069		A4	D1	80.94	0.416	DifG	0.0714286	1.02857	0.595803	0.504197	0.877551	0.222449	0.344119	0.755881	0.0809647	1.01904	0.110329	0.989671	0.43662	0.66338	0.860963	0.239037	B1	5.89926	0.69	3
Meth_sp_039	B	B1	55	st177	1	100	1	5827980	52	246291	0.676	1083		A4	D3	81.365	0.43	DifG	0	1.1	1	0.1	1	0.1	0.328215	0.771785	0.0439276	1.05607	0.0303915	1.06961	0.239437	0.860563	0.935829	0.164171	B1	5.82798	0.676	1
Meth_podarium	B	B1	56	st154	1	100	1	5300219	732	10390	0.7	908		A4	D4	81.071	0.44	DifG	0	1.1	1	0.1	1	0.1	0.210468	0.889532	0.62963	0.47037	0	1.1	0.577465	0.522535	0	1.1	B1	5.30022	0.7	1
Meth_thiocyanatum	B	B1	57	st27_st40_st50_st171_st207_st292	6	98.318	0.981	5793403	42	2132049	0.693	1081		A4	D2	81.878	0.418	DifG	0.178571	0.921429	0.421397	0.678603	0.806122	0.293878	0.320501	0.779499	0.0353144	1.06469	0.273337	0.826663	0.478873	0.621127	0.925134	0.174866	B1	5.7934	0.693	6
Meth_sp_035	B	B1	58	st26	1	100	1	5122509	61	197574	0.696	1086		A4	C4	80.877	0.325	DifG	0	1.1	1	0.1	1	0.1	0.17082	0.92918	0.0516796	1.04832	0.0241152	1.07588	0.521127	0.578873	0.951872	0.148128	B1	5.12251	0.696	1
Meth_zatmanii	B	B1	59	st156_st300_st306	3	99.947	0.949	5269466	299	41183	0.69	1040.67		A4	C7	81.197	0.326	DifG	0.0714286	1.02857	0.981768	0.118232	0.479592	0.620408	0.203607	0.896393	0.256675	0.843325	0.00396711	1.09603	0.43662	0.66338	0.709449	0.390551	B1	5.26947	0.69	3
Meth_suomiense	B	B2	60	st94_st155_st256_st293_st298	5	98.57	0.967	5334112	87	177955	0.68	1082		A4	C3	80.639	0.3	DifG	0.142857	0.957143	0.508084	0.591916	0.663265	0.436735	0.21803	0.88197	0.0740741	1.02593	0.0215877	1.07841	0.295775	0.804225	0.930481	0.169519	B2	5.33411	0.68	5
Meth_rhodinum	B	B2	61	st54	1	100	1	5406054	58	170748	0.699	1079		A4	C5	81.331	0.343	DifG	0	1.1	1	0.1	1	0.1	0.234081	0.865919	0.0490956	1.0509	0.0206592	1.07934	0.56338	0.53662	0.914439	0.185561	B2	5.40605	0.699	1
Meth_sp_038	B	B2	62	st108	1	100	1	5577040	44	326120	0.694	1081		A4	C6	81.223	0.313	DifG	0	1.1	1	0.1	1	0.1	0.272229	0.827771	0.037037	1.06296	0.040676	1.05932	0.492958	0.607042	0.925134	0.174866	B2	5.57704	0.694	1
Meth_sp_047	B	B2	63	st273_st291	2	99.986	0.957	5222824	234	37616	0.697	1076		A4	C2	80.8	0.377	DifG	0.0357143	1.06429	0.995184	0.104816	0.561224	0.538776	0.193201	0.906799	0.200689	0.899311	0.00350757	1.09649	0.535211	0.564789	0.898396	0.201604	B2	5.22282	0.697	2
Meth_subtropicum	B	B2	64	st319	1	100	1	5698791	60	235029	0.696	1088		A4	C1	81.3	0.346	DifG	0	1.1	1	0.1	1	0.1	0.299392	0.800608	0.0508183	1.04918	0.0289406	1.07106	0.521127	0.578873	0.962567	0.137433	B2	5.69879	0.696	1
Meth_sp_048	B	B2	65	st276_st277_st278_st284	4	99.218	0.974	5077560	142	85685	0.694	1086.75		A6	B1	81.753	0.477	DifG	0.107143	0.992857	0.730994	0.369006	0.734694	0.365306	0.160791	0.939209	0.121447	0.978553	0.00970038	1.0903	0.492958	0.607042	0.955882	0.144118	B2	5.07756	0.694	4
Meth_salsuginis	B	B2	66	st41_st257_st258_st259_st260_st270_st271_st272_st279_st280_st285_st289_st302_st311	14	98.544	0.922	5081800	183	69291	0.696	1072.21		A6	B2	81.939	0.439	DifG	0.464286	0.635714	0.49914	0.60086	0.204082	0.895918	0.161737	0.938263	0.156761	0.943239	0.00758831	1.09241	0.521127	0.578873	0.87815	0.22185	B2	5.0818	0.696	14
Meth_organophilum	B	B4	67	st142_st216	2	99.205	0.982	5195090	58	2798573	0.699	1065		A6	B4	82.076	0.524	DifG	0.0357143	1.06429	0.726522	0.373478	0.816327	0.283673	0.187013	0.912987	0.0490956	1.0509	0.359206	0.740794	0.56338	0.53662	0.839572	0.260428	B4	5.19509	0.699	2
Meth_brachythecii	B	B3	68	st55	1	100	1	5409070	29	506666	0.666	1068		A6	B3	81.247	0.496	DifG	0	1.1	1	0.1	1	0.1	0.234754	0.865246	0.0241171	1.07588	0.063936	1.03606	0.0985915	1.00141	0.855615	0.244385	B3	5.40907	0.666	1
Meth_gnaphalii	B	B3	69	st160	1	100	1	4778267	120	165443	0.66	1040		A6	D6	81.852	0.526	DifG	0	1.1	1	0.1	1	0.1	0.0940171	1.00598	0.102498	0.997502	0.0199757	1.08002	0.0140845	1.08592	0.705882	0.394118	B3	4.77827	0.66	1
Meth_thuringiense	B	B3	70	st146_st203	2	99.657	0.984	4691590	134	152852	0.675	1055.5		A6	D5	82.283	0.511	DifG	0.0357143	1.06429	0.882009	0.217991	0.836735	0.263265	0.0746788	1.02532	0.114556	0.985444	0.0183536	1.08165	0.225352	0.874648	0.78877	0.31123	B3	4.69159	0.675	2
Meth_haplocladii	B	B3	71	st158	1	100	1	4636856	104	103530	0.676	1081		A6	D1	81.317	0.578	DifG	0	1.1	1	0.1	1	0.1	0.0624673	1.03753	0.0887166	1.01128	0.0119994	1.088	0.239437	0.860563	0.925134	0.174866	B3	4.63686	0.676	1
Meth_iners	D	D6	72	st135	1	100	1	5495114	175	71746	0.678	1065		A6	D3	81.83	0.568	DifG	0	1.1	1	0.1	1	0.1	0.253951	0.846049	0.149871	0.950129	0.00790459	1.0921	0.267606	0.832394	0.839572	0.260428	D6	5.49511	0.678	1
Meth_sp_017	D	D5	73	st99_st107_st110	3	99.166	0.986	4407678	35	315458	0.697	1078.33		A6	D4	81.697	0.634	DifG	0.0714286	1.02857	0.713106	0.386894	0.857143	0.242857	0.0113361	1.08866	0.0292851	1.07071	0.0393024	1.0607	0.535211	0.564789	0.910872	0.189128	D5	4.40768	0.697	3
Meth_sp_013	D	D1	74	st18	1	100	1	4664957	1	4664957	0.667	1086		A6	D2	82.144	0.592	DifG	0	1.1	1	0.1	1	0.1	0.0687368	1.03126	0	1.1	0.599655	0.500345	0.112676	0.987324	0.951872	0.148128	D1	4.66496	0.667	1
Meth_marchantiae	D	D1	75	st140	1	100	1	4614373	82	112542	0.666	1082		A6	C4	80.474	0.459	DifG	0	1.1	1	0.1	1	0.1	0.0574512	1.04255	0.0697674	1.03023	0.0131604	1.08684	0.0985915	1.00141	0.930481	0.169519	D1	4.61437	0.666	1
Meth_sp_016	D	D1	76	st113_st117	2	99.768	0.992	5282129	48	249410	0.659	1082.5		A6	C7	80.651	0.465	DifG	0.0357143	1.06429	0.920193	0.179807	0.918367	0.181633	0.206432	0.893568	0.0404823	1.05952	0.0307933	1.06921	0	1.1	0.933155	0.166845	D1	5.28213	0.659	2
Meth_sp_014	D	D1	77	st64	1	100	1	5590603	135	168055	0.67	1085		A6	C3	80.304	0.43	DifG	0	1.1	1	0.1	1	0.1	0.275255	0.824745	0.115418	0.984582	0.0203122	1.07969	0.15493	0.94507	0.946524	0.153476	D1	5.5906	0.67	1
Meth_sp_012	D	D1	78	st1	1	99.999	1	4982370	4	4978414	0.667	1082		A6	C5	80.771	0.449	DifG	0	1.1	0.999656	0.100344	1	0.1	0.139554	0.960446	0.00258398	1.09742	0.640039	0.459961	0.112676	0.987324	0.930481	0.169519	D1	4.98237	0.667	1
Meth_bullatum	D	D1	79	st19_st98_st112_st118_st129_st196	6	97.594	0.971	4945111	80	1035704	0.671	1078.17		A6	C6	81.055	0.412	DifG	0.178571	0.921429	0.172343	0.927657	0.704082	0.395918	0.131241	0.968759	0.0680448	1.03196	0.132093	0.967907	0.169014	0.930986	0.909984	0.190016	D1	4.94511	0.671	6
Meth_sp_011	D	D3	80	st120_st201	2	99.121	0.973	4671621	120	476012	0.696	1077.5		A6	C2	80.77	0.458	DifG	0.0357143	1.06429	0.697626	0.402374	0.72449	0.37551	0.0702236	1.02978	0.102498	0.997502	0.0599868	1.04001	0.521127	0.578873	0.906417	0.193583	D3	4.67162	0.696	2
Meth_sp_004	D	D3	81	st89	1	100	1	5037361	119	114141	0.69	1073		A6	C1	80.8	0.42	DifG	0	1.1	1	0.1	1	0.1	0.151823	0.948177	0.101637	0.998363	0.0133664	1.08663	0.43662	0.66338	0.882353	0.217647	D3	5.03736	0.69	1
Meth_sp_007	D	D3	82	st95_st96_st101_st111_st114	5	98.96	0.984	4750463	49	309133	0.688	1091		A5	B1	81.767	0.384	DifG	0.142857	0.957143	0.642243	0.457757	0.836735	0.263265	0.0878138	1.01219	0.0413437	1.05866	0.0384875	1.06151	0.408451	0.691549	0.97861	0.12139	D3	4.75046	0.688	5
Meth_sp_053	D	D3	83	st308	1	100	1	4412285	473	13796	0.687	973		A5	B2	81.969	0.356	DifG	0	1.1	1	0.1	1	0.1	0.0123639	1.08764	0.406546	0.693454	0.0004388	1.09956	0.394366	0.705634	0.347594	0.752406	D3	4.41228	0.687	1
Meth_gossipiicola	D	D3	84	st69_st237	2	99.38	0.991	4356868	108	106604	0.687	1085.5		A5	B4	81.86	0.421	DifG	0.0357143	1.06429	0.786722	0.313278	0.908163	0.191837	0	1.1	0.0921619	1.00784	0.0123954	1.0876	0.394366	0.705634	0.949198	0.150802	D3	4.35687	0.687	2
Meth_adhaesivum	D	D3	85	st125	1	100	1	4677674	61	176763	0.685	1071		A5	B3	81.488	0.394	DifG	0	1.1	1	0.1	1	0.1	0.0715741	1.02843	0.0516796	1.04832	0.0214341	1.07857	0.366197	0.733803	0.871658	0.228342	D3	4.67767	0.685	1
Meth_sp_001	D	D4	86	st33	1	100	1	5183439	258	103303	0.665	1071		A5	D6	82.021	0.419	DifG	0	1.1	1	0.1	1	0.1	0.184414	0.915586	0.221361	0.878639	0.0119701	1.08803	0.084507	1.01549	0.871658	0.228342	D4	5.18344	0.665	1
Meth_sp_010	D	D2	87	st105_st191	2	98.912	0.98	5693313	93	236556	0.685	1085		A5	D5	82.317	0.42	DifG	0.0357143	1.06429	0.625731	0.474269	0.795918	0.304082	0.29817	0.80183	0.079242	1.02076	0.0291373	1.07086	0.366197	0.733803	0.946524	0.153476	D2	5.69331	0.685	2
Meth_sp_008	D	D2	88	st100_st109_st115_st116_st119	5	98.824	0.983	5101245	55	262850	0.694	1088.6		A5	D1	81.486	0.505	DifG	0.142857	0.957143	0.595459	0.504541	0.826531	0.273469	0.166076	0.933924	0.0465116	1.05349	0.0325248	1.06748	0.492958	0.607042	0.965775	0.134225	D2	5.10124	0.694	5
Meth_sp_006	D	D2	89	st70_st71	2	100	1	5114148	61	217899	0.694	1087		A5	D3	81.832	0.507	DifG	0.0357143	1.06429	1	0.1	1	0.1	0.168954	0.931046	0.0516796	1.04832	0.0267337	1.07327	0.492958	0.607042	0.957219	0.142781	D2	5.11415	0.694	2
Meth_sp_005	D	D2	90	st97	1	100	1	4968001	41	328769	0.7	1095		A5	D4	81.787	0.531	DifG	0	1.1	1	0.1	1	0.1	0.136348	0.963652	0.0344531	1.06555	0.0410173	1.05898	0.577465	0.522535	1	0.1	D2	4.968	0.7	1
Meth_sp_009	D	D2	91	st102_st103_st217	3	98.879	0.975	5259308	80	309102	0.678	1082.33		A5	D2	82.266	0.48	DifG	0.0714286	1.02857	0.614379	0.485621	0.744898	0.355102	0.201341	0.898659	0.0680448	1.03196	0.0384835	1.06152	0.267606	0.832394	0.932262	0.167738	D2	5.25931	0.678	3
Meth_sp_003	D	D2	92	st87	1	100	1	5537066	146	145456	0.693	1084		A5	C4	80.325	0.356	DifG	0	1.1	1	0.1	1	0.1	0.26331	0.83669	0.124892	0.975108	0.0174008	1.0826	0.478873	0.621127	0.941176	0.158824	D2	5.53707	0.693	1
Meth_goesingense	D	D2	93	st132	1	100	1	5334262	263	38529	0.688	1035		A5	C7	80.507	0.359	DifG	0	1.1	1	0.1	1	0.1	0.218063	0.881937	0.225668	0.874332	0.00362519	1.09637	0.408451	0.691549	0.679144	0.420856	D2	5.33426	0.688	1
Meth_sp_002	D	D2	94	st82	1	100	1	5113311	128	145814	0.693	1084		A5	C3	80.059	0.323	DifG	0	1.1	1	0.1	1	0.1	0.168768	0.931232	0.109388	0.990612	0.0174469	1.08255	0.478873	0.621127	0.941176	0.158824	D2	5.11331	0.693	1
Meth_flocculans	D	D2	95	st226	1	100	1	5991529	7	5735273	0.687	1080		A5	C5	80.641	0.371	DifG	0	1.1	1	0.1	1	0.1	0.364704	0.735296	0.00516796	1.09483	0.737546	0.362454	0.394366	0.705634	0.919786	0.180214	D2	5.99153	0.687	1
Meth_sp_044	C	C4	96	st16	1	100	1	7737025	3	7659055	0.715	1036		A5	C6	81.382	0.332	DifG	0	1.1	1	0.1	1	0.1	0.754137	0.345863	0.00172265	1.09828	0.98539	0.11461	0.788732	0.311268	0.684492	0.415508	C4	7.73703	0.715	1
Meth_carpenticola	C	C7	97	st315	1	100	1	6818244	3	6742140	0.709	1056		A5	C2	80.733	0.415	DifG	0	1.1	1	0.1	1	0.1	0.54915	0.55085	0.00172265	1.09828	0.867262	0.232738	0.704225	0.395775	0.791444	0.308556	C7	6.81824	0.709	1
Meth_nodulans	C	C3	98	st167	1	100	1	8839022	8	7772460	0.684	985		A5	C1	80.991	0.382	DifG	0	1.1	1	0.1	1	0.1	1	0.1	0.00602929	1.09397	1	0.1	0.352113	0.747887	0.411765	0.688235	C3	8.83902	0.684	1
Meth_oryzisoli	C	C5	99	st313	1	100	1	7147991	142	130812	0.709	1057		A3	B1	81.685	0.411	DifG	0	1.1	1	0.1	1	0.1	0.622719	0.477281	0.121447	0.978553	0.0155142	1.08449	0.704225	0.395775	0.796791	0.303209	C5	7.14799	0.709	1
Meth_isbiliense	C	C5	100	st136	1	100	1	6971527	167	85536	0.711	1043		A3	B2	81.736	0.373	DifG	0	1.1	1	0.1	1	0.1	0.583349	0.516651	0.14298	0.95702	0.00968118	1.09032	0.732394	0.367606	0.721925	0.378075	C5	6.97153	0.711	1
Meth_oryzihabitans	C	C6	101	st185	1	100	1	6327435	203	182711	0.719	1058		A3	B4	82.192	0.437	DifG	0	1.1	1	0.1	1	0.1	0.439647	0.660353	0.173988	0.926012	0.0222004	1.0778	0.84507	0.25493	0.802139	0.297861	C6	6.32744	0.719	1
Meth_crusticola	C	C2	102	st151	1	100	1	7502080	463	33995	0.73	1047		A3	B3	81.002	0.433	DifG	0	1.1	1	0.1	1	0.1	0.701719	0.398281	0.397933	0.702067	0.00304107	1.09696	1	0.1	0.743316	0.356684	C2	7.50208	0.73	1
Meth_variabile	C	C1	103	st148	1	100	1	7433592	562	32726	0.707	972		A3	D6	82.29	0.487	DifG	0	1.1	1	0.1	1	0.1	0.686439	0.413561	0.483204	0.616796	0.00287758	1.09712	0.676056	0.423944	0.342246	0.757754	C1	7.43359	0.707	1
Meth_nonmethylotrophicum	C	C1	104	st17	1	100	1	7831372	102	257564	0.71	1071		A3	D5	81.773	0.446	DifG	0	1.1	1	0.1	1	0.1	0.775186	0.324814	0.086994	1.01301	0.0318438	1.06816	0.71831	0.38169	0.871658	0.228342	C1	7.83137	0.71	1
Meth_sp_042	C	C1	105	st4_st8	2	97.576	0.961	6989901	44	3356944	0.706	1077.5		A3	D1	81.129	0.589	DifG	0.0357143	1.06429	0.166151	0.933849	0.602041	0.497959	0.587448	0.512552	0.037037	1.06296	0.431142	0.668858	0.661972	0.438028	0.906417	0.193583	C1	6.9899	0.706	2
Meth_currus	C	C1	106	st173	1	100	1	7745135	5	6553813	0.702	1075		A3	D3	81.576	0.589	DifG	0	1.1	1	0.1	1	0.1	0.755946	0.344054	0.00344531	1.09655	0.843	0.257	0.605634	0.494366	0.893048	0.206952	C1	7.74514	0.702	1
Meth_frigidaeris	C	C1	107	st131	1	100	1	7909330	513	154034	0.699	1010		A3	D4	81.31	0.636	DifG	0	1.1	1	0.1	1	0.1	0.792579	0.307421	0.440999	0.659001	0.0185059	1.08149	0.56338	0.53662	0.545455	0.554545	C1	7.90933	0.699	1
Meth_aquaticum	C	C1	108	st128	1	100	1	7425331	512	32100	0.699	1016		A3	D2	81.967	0.577	DifG	0	1.1	1	0.1	1	0.1	0.684596	0.415404	0.440138	0.659862	0.00279693	1.0972	0.56338	0.53662	0.57754	0.52246	C1	7.42533	0.699	1
Meth_tarhaniae	C	C1	109	st145	1	100	1	6743422	483	35164	0.704	1017		A3	C4	80.7	0.382	DifG	0	1.1	1	0.1	1	0.1	0.532457	0.567543	0.415159	0.684841	0.00319167	1.09681	0.633803	0.466197	0.582888	0.517112	C1	6.74342	0.704	1
Meth_indicum	C	C1	110	st164_st165_st166_st181_st261_st290_st303	7	98.551	0.908	6613818	367	41727	0.708	1057.29		A3	C7	80.988	0.373	DifG	0.214286	0.885714	0.501548	0.598452	0.0612245	1.03878	0.503541	0.596459	0.315245	0.784755	0.0040372	1.09596	0.690141	0.409859	0.798321	0.301679	C1	6.61382	0.708	7
Meth_ajmalii	C	C1	111	st22_st123_st127_st212_st232_st239_st299_st310	8	97.525	0.902	6637716	221	745963	0.712	1071.25		A3	C3	80.563	0.361	DifG	0.25	0.85	0.148607	0.951393	0	1.1	0.508873	0.591127	0.189492	0.910508	0.0947651	1.00523	0.746479	0.353521	0.872995	0.227005	C1	6.63772	0.712	8
Meth_sp_050	C	C1	112	st214	1	100	1	7517716	6	6435521	0.696	1077		A3	C5	80.994	0.403	DifG	0	1.1	1	0.1	1	0.1	0.705207	0.394793	0.00430663	1.09569	0.82776	0.27224	0.521127	0.578873	0.903743	0.196257	C1	7.51772	0.696	1
Meth_terricola	C	C1	113	st10	1	100	1	7873283	103	258273	0.704	1079		A3	C6	80.857	0.346	DifG	0	1.1	1	0.1	1	0.1	0.784537	0.315463	0.0878553	1.01214	0.0319352	1.06806	0.633803	0.466197	0.914439	0.185561	C1	7.87328	0.704	1
Meth_alsaeris	C	C1	114	st45_st314	2	99.949	0.994	7502430	46	3398009	0.704	1068.5		A3	C2	80.858	0.497	DifG	0.0357143	1.06429	0.982456	0.117544	0.938776	0.161224	0.701797	0.398203	0.0387597	1.06124	0.436432	0.663568	0.633803	0.466197	0.858289	0.241711	C1	7.50243	0.704	2
Meth_terrae	C	C1	115	st9	1	100	1	6162702	1	6162702	0.716	1084		A3	C1	80.842	0.432	DifG	0	1.1	1	0.1	1	0.1	0.402894	0.697106	0	1.1	0.792612	0.307388	0.802817	0.297183	0.941176	0.158824	C1	6.1627	0.716	1
Meth_platani	C	C1	116	st172	1	100	1	7023890	150	126707	0.712	1075		A7	B1	82.147	0.349	DifG	0	1.1	1	0.1	1	0.1	0.595031	0.504969	0.128338	0.971662	0.0149853	1.08501	0.746479	0.353521	0.893048	0.206952	C1	7.02389	0.712	1
				Mean	2.52586	99.5637	0.989147	5.93539e+06	170.897	1.06044e+06	0.692147	1064.07		A7	B2	82.132	0.295	DifG
				SD	3.76589	0.710034	0.0195307	949294	174.701	1.99259e+06	0.0130466	29.7267		A7	B4	82.981	0.384	DifG
				Max	29	100	1	8839022	1162	7772460	0.73	1095		A7	B3	81.293	0.354	DifG
				Min	1	97.093	0.902	4356868	1	10390	0.659	908		A7	D6	82.268	0.416	DifG
														A7	D5	81.974	0.391	DifG
LINEAGE					n species	ANI	ACC	size	contigs	N50	GC	Core-genes		A7	D1	80.986	0.51	DifG	n species		ANI		ACC		size		contigs		N50		GC		Core-genes			size	GC	n species
A1					23	87.079	0.855	6.51056e+06	205.217	331440	0.691	1076.32		A7	D3	81.451	0.509	DifG	1	0.1	0.246509	0.853491	0.686047	0.413953	0.474547	0.625453	0.439602	0.660398	0.0401658	1.05983	0.4	0.7	0.935591	0.164409	A1	6.51056	0.691	23
A2					9	85.556	0.837	5.12329e+06	148	188443	0.688	1065.92		A7	D4	80.974	0.562	DifG	0.363636	0.736364	0.0153309	1.08467	0.616279	0.483721	0.161489	0.938511	0.315217	0.784783	0.0217202	1.07828	0.353846	0.746154	0.828974	0.271026	A2	5.12329	0.688	9
A4					5	88.051	0.678	5994819	246.6	1.1653e+06	0.704	1048.8		A7	D2	81.812	0.502	DifG	0.181818	0.918182	0.39405	0.70595	0	1.1	0.358162	0.741838	0.529565	0.570435	0.147727	0.952273	0.6	0.5	0.653615	0.446385	A4	5.99482	0.704	5
A6					1	NA	NA	5163180	424	20059	0.697	1019		A7	C4	80.331	0.302	DifG	0	1.1	0	1.1	0	1.1	0.17049	0.92951	0.915217	0.184783	0	1.1	0.492308	0.607692	0.348321	0.751679	A6	5.16318	0.697	1
A5					2	90.859	0.871	5.5491e+06	308	60680.5	0.696	1061.56		A7	C7	80.836	0.316	DifG	0.0454545	1.05455	0.820279	0.279721	0.748062	0.351938	0.257579	0.842421	0.663043	0.436957	0.00523986	1.09476	0.476923	0.623077	0.784287	0.315713	A5	5.5491	0.696	2
A3					6	85.582	0.862	6472997	325.5	1.21132e+06	0.693	1034.17		A7	C3	80.374	0.273	DifG	0.227273	0.872727	0.0192775	1.08072	0.713178	0.386822	0.466071	0.633929	0.701087	0.398913	0.153664	0.946336	0.430769	0.669231	0.503703	0.596297	A3	6.473	0.693	6
A7					1	NA	NA	4459488	112	64725	0.71	1019		A7	C5	80.828	0.309	DifG	0	1.1	0	1.1	0	1.1	0.0116917	1.08831	0.236957	0.863043	0.00576157	1.09424	0.692308	0.407692	0.348321	0.751679	A7	4.45949	0.71	1
B1					12	89.328	0.936	5.5895e+06	121.25	2.08728e+06	0.688	1063.68		A7	C6	81.058	0.266	DifG	0.5	0.6	0.587887	0.512113	1	0.1	0.266695	0.833305	0.257065	0.842935	0.266656	0.833344	0.353846	0.746154	0.806026	0.293974	B1	5.5895	0.688	12
B2					7	90.315	0.71	5.3426e+06	115.429	157492	0.694	1080.71		A7	C2	80.772	0.399	DifG	0.272727	0.827273	0.737705	0.362295	0.124031	0.975969	0.210979	0.889021	0.244411	0.855589	0.0177278	1.08227	0.446154	0.653846	0.980514	0.119486	B2	5.3426	0.694	7
B4					1	NA	NA	5195090	58	2798573	0.699	1065		A7	C1	80.98	0.337	DifG	0	1.1	0	1.1	0	1.1	0.177691	0.922309	0.119565	0.980435	0.358407	0.741593	0.523077	0.576923	0.81958	0.28042	B4	5.19509	0.699	1
B3					4	85.455	0.766	4.87895e+06	96.75	232123	0.669	1061.12		B1	D6	81.318	0.352	DifG	0.136364	0.963636	0	1.1	0.341085	0.758915	0.106349	0.993651	0.203804	0.896196	0.0273546	1.07265	0.0615385	1.03846	0.779881	0.320119	B3	4.87895	0.669	4
D6					1	NA	NA	5495114	175	71746	0.678	1065		B1	D5	81.202	0.321	DifG	0	1.1	0	1.1	0	1.1	0.245396	0.854604	0.373913	0.726087	0.00666722	1.09333	0.2	0.9	0.81958	0.28042	D6	5.49511	0.678	1
D5					1	NA	NA	4407678	35	315458	0.697	1078.33		B1	D1	80.837	0.368	DifG	0	1.1	0	1.1	0	1.1	0	1.1	0.0695652	1.03043	0.0381042	1.0619	0.492308	0.607692	0.956173	0.143827	D5	4.40768	0.697	1
D1					6	88.904	0.923	5.01326e+06	58.333	1.86818e+06	0.667	1082.61		B1	D3	80.986	0.398	DifG	0.227273	0.872727	0.523528	0.576472	0.949612	0.150388	0.136658	0.963342	0.120289	0.979711	0.238393	0.861607	0.0307692	1.06923	1	0.1	D1	5.01326	0.667	6
D3					6	88.326	0.876	4.65105e+06	155	199408	0.689	1061.83		B1	D4	80.869	0.402	DifG	0.227273	0.872727	0.435792	0.664208	0.767442	0.332558	0.0549195	1.04508	0.330435	0.769565	0.0231347	1.07687	0.369231	0.730769	0.787135	0.312865	D3	4.65105	0.689	6
D4					1	NA	NA	5183439	258	103303	0.665	1071		B1	D2	81.195	0.37	DifG	0	1.1	0	1.1	0	1.1	0.175062	0.924938	0.554348	0.545652	0.0107378	1.08926	0	1.1	0.881048	0.218952	D4	5.18344	0.665	1
D2					9	87.93	0.876	5.3458e+06	97.111	824472	0.69	1080.1		B1	C4	79.968	0.307	DifG	0.363636	0.736364	0.375683	0.724317	0.767442	0.332558	0.211701	0.888299	0.204589	0.895411	0.103763	0.996237	0.384615	0.715385	0.974316	0.125684	D2	5.3458	0.69	9
C4					1	NA	NA	7737025	3	7659055	0.715	1036		B1	C7	80.471	0.298	DifG	0	1.1	0	1.1	0	1.1	0.751318	0.348682	0	1.1	0.985372	0.114628	0.769231	0.330769	0.522482	0.577518	C4	7.73703	0.715	1
C7					1	NA	NA	6818244	3	6742140	0.709	1056		B1	C3	79.994	0.283	DifG	0	1.1	0	1.1	0	1.1	0.543981	0.556019	0	1.1	0.867097	0.232903	0.676923	0.423077	0.727377	0.372623	C7	6.81824	0.709	1
C3					1	NA	NA	8839022	8	7772460	0.684	985		B1	C5	80.435	0.336	DifG	0	1.1	0	1.1	0	1.1	1	0.1	0.0108696	1.08913	1	0.1	0.292308	0.807692	0	1.1	C3	8.83902	0.684	1
C5					2	92.043	0.862	7059759	154.5	108174	0.71	1050		B1	C6	80.706	0.319	DifG	0.0454545	1.05455	1	0.1	0.713178	0.386822	0.598482	0.501518	0.329348	0.770652	0.0113662	1.08863	0.692308	0.407692	0.665909	0.434091	C5	7.05976	0.71	2
C6					1	NA	NA	6327435	203	182711	0.719	1058		B1	C2	79.912	0.392	DifG	0	1.1	0	1.1	0	1.1	0.433222	0.666778	0.434783	0.665217	0.0209809	1.07902	0.830769	0.269231	0.747867	0.352133	C6	6.32744	0.719	1
C2					1	NA	NA	7502080	463	33995	0.73	1047		B1	C1	80.668	0.357	DifG	0	1.1	0	1.1	0	1.1	0.698299	0.401701	1	0.1	0.00179764	1.0982	1	0.1	0.635174	0.464826	C2	7.50208	0.73	1
C1					14	90.17	0.711	7.24355e+06	222.5	1.9708e+06	0.706	1053.61		B2	D6	81.407	0.317	DifG	0.590909	0.509091	0.715695	0.384305	0.127907	0.972093	0.639957	0.460043	0.477174	0.622826	0.251631	0.848369	0.630769	0.469231	0.702892	0.397108	C1	7.24355	0.706	14
				Mean	4.83333	88.4306	0.827923	5.91263e+06	166.508	1.50706e+06	0.695333	1054.99		B2	D5	81.369	0.31	DifG
				SD	5.46663	45.0353	0.425717	1.14797e+06	124.695	2.40941e+06	0.0161801	23.0846		B2	D1	80.817	0.359	DifG																		size	GC	n species
				Max	23	92.043	0.936	8839022	463	7772460	0.73	1082.61		B2	D3	81.157	0.367	DifG																	A	5.61049	0.697	47
				Min	1	85.455	0.678	4407678	3	20059	0.665	985		B2	D4	80.969	0.373	DifG																	B	5.25153	0.6875	24
														B2	D2	81.237	0.354	DifG																	D	5.01606	0.681	24
														B2	C4	79.996	0.284	DifG																	C	7.36102	0.710429	21
														B2	C7	80.48	0.292	DifG
														B2	C3	80.046	0.263	DifG
														B2	C5	80.521	0.297	DifG
														B2	C6	80.779	0.295	DifG
														B2	C2	80.103	0.352	DifG
														B2	C1	80.787	0.333	DifG
														B4	D6	81.843	0.344	DifG
														B4	D5	81.458	0.312	DifG
														B4	D1	81.189	0.381	DifG
														B4	D3	81.267	0.406	DifG
														B4	D4	81.066	0.394	DifG
														B4	D2	81.581	0.376	DifG
														B4	C4	80.363	0.316	DifG
														B4	C7	80.964	0.301	DifG
														B4	C3	80.398	0.287	DifG
														B4	C5	80.785	0.338	DifG
														B4	C6	80.743	0.304	DifG
														B4	C2	80.289	0.392	DifG
														B4	C1	80.914	0.358	DifG
														B3	D6	80.947	0.369	DifG
														B3	D5	80.781	0.327	DifG
														B3	D1	80.544	0.393	DifG
														B3	D3	80.561	0.419	DifG
														B3	D4	80.581	0.423	DifG
														B3	D2	80.841	0.38	DifG
														B3	C4	79.476	0.292	DifG
														B3	C7	79.952	0.291	DifG
														B3	C3	79.58	0.282	DifG
														B3	C5	79.824	0.323	DifG
														B3	C6	80.103	0.295	DifG
														B3	C2	79.64	0.383	DifG
														B3	C1	80.016	0.347	DifG
														D6	C4	80.31	0.319	DifG
														D6	C7	80.598	0.32	DifG
														D6	C3	80.267	0.294	DifG
														D6	C5	80.738	0.359	DifG
														D6	C6	80.7	0.321	DifG
														D6	C2	80.453	0.424	DifG
														D6	C1	80.579	0.38	DifG
														D5	C4	80.05	0.308	DifG
														D5	C7	80.378	0.298	DifG
														D5	C3	79.824	0.297	DifG
														D5	C5	80.554	0.35	DifG
														D5	C6	80.849	0.308	DifG
														D5	C2	80.498	0.419	DifG
														D5	C1	80.567	0.359	DifG
														D1	C4	79.475	0.357	DifG
														D1	C7	79.83	0.347	DifG
														D1	C3	79.43	0.34	DifG
														D1	C5	79.643	0.39	DifG
														D1	C6	79.918	0.346	DifG
														D1	C2	79.485	0.485	DifG
														D1	C1	79.869	0.429	DifG
														D3	C4	79.645	0.385	DifG
														D3	C7	80.104	0.382	DifG
														D3	C3	79.694	0.36	DifG
														D3	C5	80.06	0.396	DifG
														D3	C6	80.517	0.372	DifG
														D3	C2	80.195	0.492	DifG
														D3	C1	80.347	0.418	DifG
														D4	C4	79.481	0.397	DifG
														D4	C7	80.007	0.395	DifG
														D4	C3	79.54	0.382	DifG
														D4	C5	79.898	0.421	DifG
														D4	C6	80.343	0.387	DifG
														D4	C2	79.801	0.515	DifG
														D4	C1	80.129	0.459	DifG
														D2	C4	80.17	0.347	DifG
														D2	C7	80.461	0.344	DifG
														D2	C3	79.98	0.328	DifG
														D2	C5	80.426	0.391	DifG
														D2	C6	80.759	0.347	DifG
														D2	C2	80.463	0.464	DifG
														D2	C1	80.636	0.41	DifG
														A1	A2	82.275	0.593	SameG
														A1	A4	82.374	0.403	SameG
														A1	A6	82.247	0.548	SameG
														A1	A5	82.316	0.444	SameG
														A1	A3	81.389	0.455	SameG
														A1	A7	81.506	0.366	SameG
														A2	A4	81.715	0.357	SameG
														A2	A6	81.542	0.475	SameG
														A2	A5	81.387	0.392	SameG
														A2	A3	80.813	0.382	SameG
														A2	A7	81.254	0.315	SameG
														A4	A6	83.64	0.573	SameG
														A4	A5	83.281	0.497	SameG
														A4	A3	83.15	0.482	SameG
														A4	A7	83.159	0.406	SameG
														A6	A5	84.354	0.619	SameG
														A6	A3	82.884	0.673	SameG
														A6	A7	83.006	0.506	SameG
														A5	A3	82.658	0.615	SameG
														A5	A7	82.766	0.464	SameG
														A3	A7	83.137	0.638	SameG
														B1	B2	85.211	0.598	SameG
														B1	B4	83.627	0.346	SameG
														B1	B3	81.694	0.382	SameG
														B2	B4	83.056	0.325	SameG
														B2	B3	81.729	0.351	SameG
														B4	B3	82.041	0.37	SameG
														D6	D5	82.942	0.415	SameG
														D6	D1	81.77	0.494	SameG
														D6	D3	81.975	0.502	SameG
														D6	D4	81.868	0.527	SameG
														D6	D2	82.335	0.486	SameG
														D5	D1	82.306	0.444	SameG
														D5	D3	82.714	0.456	SameG
														D5	D4	82.595	0.455	SameG
														D5	D2	82.749	0.444	SameG
														D1	D3	82.481	0.611	SameG
														D1	D4	82.543	0.668	SameG
														D1	D2	82.649	0.616	SameG
														D3	D4	83.697	0.699	SameG
														D3	D2	83.77	0.635	SameG
														D4	D2	83.515	0.707	SameG
														C4	C7	86.074	0.764	SameG
														C4	C3	85.358	0.726	SameG
														C4	C5	84.687	0.467	SameG
														C4	C6	83.135	0.361	SameG
														C4	C2	83.347	0.499	SameG
														C4	C1	83.068	0.421	SameG
														C7	C3	87.728	0.826	SameG
														C7	C5	85.119	0.491	SameG
														C7	C6	83.594	0.372	SameG
														C7	C2	83.4	0.523	SameG
														C7	C1	83.372	0.435	SameG
														C3	C5	84.469	0.459	SameG
														C3	C6	82.731	0.313	SameG
														C3	C2	82.937	0.466	SameG
														C3	C1	82.744	0.389	SameG
														C5	C6	83.651	0.35	SameG
														C5	C2	83.95	0.453	SameG
														C5	C1	83.486	0.409	SameG
														C6	C2	84.125	0.432	SameG
														C6	C1	84.649	0.39	SameG
														C2	C1	84.854	0.52	SameG
										Same lineage (different species)
													Mean			88.4306	0.827923
													SD			2.12165	0.0837779
													Max			92.043	0.936
													Min			85.455	0.678
										diferent lineages (same group)
													Mean			83.0889	0.488889
													SD			1.24691	0.11873
													Max			87.728	0.826
													Min			80.813	0.313
										diferent lineages (different group)
													Mean			80.7879	0.37416
													SD			0.760079	0.0787433
													Max			83.233	0.636
													Min			79.366	0.233
