## Supplementary material for "Life on leaves left a lasting mark on the *Methylobacterium* core genome": Table S5

### Sheet: Legends
Supplementary tables for
Life on leaves left a lasting mark on the Methylobacterium core genome
Table S5. KEGG pathway enrichment analysis based on corrected phylogenetic discordance (RES), including pathway descriptions, numbers of associated genes, observed and expected RES values, and permutation-test statistics.

### Sheet: Table_S5
	Perm-RF-Summary-Per-KEGG.txt									Enriched partition (see table S6)
KEGG code	KEGG	Genes	Index	MeanResRF	SdResRF	obs>exp	obs<exp	p,value	adj,p,value
K00906	00906_Carotenoid_biosynthesis	CG_88_275_283_478_591_747	88_275_283_478_591_747	0.0421843130308249	0.0317109369664377	999824	176	0.000177	0.023718	#REF!
K00860	00860_Porphyrin_metabolism	CG_16_24_96_97_104_105_106_161_167_223_224_225_226_232_234_246_346_400_417_418_452_453_474_507_514_515_516_599_600_657_752_753_761_762_763_764_765_766_767_768_798_799_800_801_810_1108	16_24_96_97_104_105_106_161_167_223_224_225_226_232_234_246_346_400_417_418_452_453_474_507_514_515_516_599_600_657_752_753_761_762_763_764_765_766_767_768_798_799_800_801_810_1085	0.0132079401607566	0.0273692115060454	999657	343	0.000344	0.046096	#REF!
K00524	00524_Neomycin,_kanamycin_and_gentamicin_biosynthesis	CG_403	403	-0.0820344089391866	NA	1828	998172	0.001829	0.245086	#REF!
K00640	00640_Propanoate_metabolism	CG_84_85_86_87_174_175_285_333_574_593_594_595_778	84_85_86_87_174_175_285_333_574_593_594_595_778	-0.0202567929807254	0.025899430631502	2774	997226	0.002775	0.37185	#REF!
K01310	01310_Nitrogen_cycle	CG_344_658	344_658	0.058352323857062	0.022974352371507	997076	2924	0.002925	0.39195	#REF!
K00670	00670_One_carbon_pool_by_folate	CG_58_60_61_98_285_390_486_586_740_878_960	58_60_61_98_285_390_486_586_740_878_960	0.0204157781054182	0.0198633042193364	993818	6182	0.00618299	0.828521	#REF!
K00020	00020_Citrate_cycle_(TCA_cycle)	CG_23_86_229_285_286_502_573_719_830_831_929_931_932_933	23_86_229_285_286_502_573_719_830_831_929_931_932_933	0.00271431796928927	0.0252657160432084	652668	347332	0.347333	1	#REF!
K02060	02060_Phosphotransferase_system_(PTS)	CG_718_803	718_803	0.00730848218535379	0.0078051066596428	662223	337777	0.337778	1	#REF!
K01100	01100_Metabolic_pathways	CG_1_2_4_5_14_15_19_20_21_22_23_25_27_34_35_36_37_38_39_41_42_43_44_45_46_47_49_51_52_53_54_55_57_58_60_61_62_63_64_65_66_67_68_69_70_80_81_82_83_84_85_86_87_88_89_91_92_93_94_96_97_98_99_100_101_102_104_105_106_113_114_115_117_118_119_120_121_126_127_131_132_133_135_136_137_138_139_140_141_142_143_144_145_161_170_174_175_195_196_202_205_211_219_220_223_227_229_231_232_234_238_246_248_249_250_251…	1_2_4_5_14_15_19_20_21_22_23_25_27_34_35_36_37_38_39_41_42_43_44_45_46_47_49_51_52_53_54_55_57_58_60_61_62_63_64_65_66_67_68_69_70_80_81_82_83_84_85_86_87_88_89_91_92_93_94_96_97_98_99_100_101_102_104_105_106_113_114_115_117_118_119_120_121_126_127_131_132_133_135_136_137_138_139_140_141_142_143_144_145_161_170_174_175_195_196_202_205_211_219_220_223_227_229_231_232_234_238_246_248_249_250_251_25…	0.00206503460114897	0.0268769578315846	969756	30244	0.030245	1	#REF!
K01110	01110_Biosynthesis_of_secondary_metabolites	CG_1_2_4_5_15_16_19_20_22_23_24_34_43_46_47_52_54_55_60_64_66_67_68_81_82_83_84_85_88_91_99_100_107_114_115_117_120_121_126_127_132_133_137_174_175_195_196_205_223_224_225_226_227_229_246_249_253_254_255_256_274_275_281_282_283_285_286_332_333_346_372_386_394_395_396_400_401_403_404_405_406_408_412_414_415_417_418_422_424_428_429_430_431_432_435_452_453_460_462_465_467_478_482_483_484_485_486_487…	1_2_4_5_15_16_19_20_22_23_24_34_43_46_47_52_54_55_60_64_66_67_68_81_82_83_84_85_88_91_99_100_107_114_115_117_120_121_126_127_132_133_137_174_175_195_196_205_223_224_225_226_227_229_246_249_253_254_255_256_274_275_281_282_283_285_286_332_333_346_372_386_394_395_396_400_401_403_404_405_406_408_412_414_415_417_418_422_424_428_429_430_431_432_435_452_453_460_462_465_467_478_482_483_484_485_486_487_49…	0.00394629960876627	0.0282863856664892	985908	14092	0.014093	1	#REF!
K01230	01230_Biosynthesis_of_amino_acids	CG_19_20_25_46_54_60_81_82_86_117_120_121_126_127_132_133_137_227_229_253_254_255_256_282_332_395_396_405_406_408_414_415_460_462_467_483_484_485_487_502_504_627_628_651_673_723_729_730_733_734_735_742_771_827_857_858_869_878_954_955_970_995_1039_1040	19_20_25_46_54_60_81_82_86_117_120_121_126_127_132_133_137_227_229_253_254_255_256_282_332_395_396_405_406_408_414_415_460_462_467_483_484_485_487_502_504_627_628_651_673_723_729_730_733_734_735_742_771_827_857_858_869_878_954_955_970_995_1016_1017	-0.000468809800345565	0.0216428382782135	444739	555261	0.44474	1	#REF!
K00340	00340_Histidine_metabolism	CG_137_460_462_483_484_485_729_730_734_735	137_460_462_483_484_485_729_730_734_735	-0.00557685481458376	0.0173789600491901	253108	746892	0.253109	1	#REF!
K01120	01120_Microbial_metabolism_in_diverse_environments	CG_23_25_38_39_41_42_49_53_54_61_62_66_67_80_83_84_85_86_87_92_102_132_133_174_175_229_248_255_256_270_282_285_286_332_333_336_344_387_390_391_392_393_394_395_403_404_408_414_415_417_418_422_430_431_432_435_467_502_573_576_577_593_594_595_597_627_628_629_635_636_637_651_658_719_721_723_741_742_752_753_762_778_830_831_832_857_858_869_929_931_932_933_937_941_942_955_970_995	23_25_38_39_41_42_49_53_54_61_62_66_67_80_83_84_85_86_87_92_102_132_133_174_175_229_248_255_256_270_282_285_286_332_333_336_344_387_390_391_392_393_394_395_403_404_408_414_415_417_418_422_430_431_432_435_467_502_573_576_577_593_594_595_597_627_628_629_635_636_637_651_658_719_721_723_741_742_752_753_762_778_830_831_832_857_858_869_929_931_932_933_937_941_942_955_970_995	0.000737673583758268	0.026655875459759	615409	384591	0.384592	1	#REF!
K00630	00630_Glyoxylate_and_dicarboxylate_metabolism	CG_38_53_80_83_86_175_229_248_285_336_414_415_422_430_431_432_435_573_576_577_593_594_595_597_635_636_637_778_893	38_53_80_83_86_175_229_248_285_336_414_415_422_430_431_432_435_573_576_577_593_594_595_597_635_636_637_778_893	-0.000848972004390738	0.0272861298534945	432572	567428	0.432573	1	#REF!
K01200	01200_Carbon_metabolism	CG_23_38_39_53_61_62_66_67_80_83_84_85_86_174_175_229_248_255_285_286_332_333_336_390_391_392_393_394_395_403_404_422_502_573_576_577_586_593_594_595_597_629_635_636_637_651_719_723_742_778_830_831_832_857_858_869_929_931_932_933_954_970_995	23_38_39_53_61_62_66_67_80_83_84_85_86_174_175_229_248_255_285_286_332_333_336_390_391_392_393_394_395_403_404_422_502_573_576_577_586_593_594_595_597_629_635_636_637_651_719_723_742_778_830_831_832_857_858_869_929_931_932_933_954_970_995	0.000105640730104638	0.0280442419409719	518879	481121	0.481122	1	#REF!
K00680	00680_Methane_metabolism	CG_51_57_62_332_391_392_393_394_395_422_573_576_577_629_635_636_637_742	51_57_62_332_391_392_393_394_395_422_573_576_577_629_635_636_637_742	0.00609174363579494	0.0326556865177913	834078	165922	0.165923	1	#REF!
K00260	00260_Glycine,_serine_and_threonine_metabolism	CG_132_133_205_285_422_425_467_742_954_955_1039_1040	132_133_205_285_422_425_467_742_954_955_1016_1017	-0.0126346504221932	0.0221106850423385	48580	951420	0.048581	1	#REF!
K00650	00650_Butanoate_metabolism	CG_38_39_80_81_82_83_333_494_929_931_932_933_934_935	38_39_80_81_82_83_333_494_929_931_932_933_934_935	0.0095500061529023	0.0173118040017682	911221	88779	0.0887799	1	#REF!
K00620	00620_Pyruvate_metabolism	CG_19_83_84_85_92_174_285_476_479_573_719_829_830_831_832	19_83_84_85_92_174_285_476_479_573_719_829_830_831_832	-0.00684568464274399	0.0237065549577386	156781	843219	0.156782	1	#REF!
K00710	00710_Carbon_fixation_by_Calvin_cycle	CG_394_395_573_651_719_723_741_832_857_869_970_995	394_395_573_651_719_723_741_832_857_869_970_995	-0.000784448258658732	0.0192236778332327	461849	538151	0.46185	1	#REF!
K00720	00720_Other_carbon_fixation_pathways	CG_61_83_84_85_86_174_390_502_573_576_577_586_593_594_595_832_929_931_932_933	61_83_84_85_86_174_390_502_573_576_577_586_593_594_595_832_929_931_932_933	0.00103948733229647	0.0311755879918986	572175	427825	0.427826	1	#REF!
K00270	00270_Cysteine_and_methionine_metabolism	CG_41_60_63_98_117_132_133_254_255_256_347_409_573_742_878_880	41_60_63_98_117_132_133_254_255_256_347_409_573_742_878_880	-0.00734478231945481	0.0255430455172214	131913	868087	0.131914	1	#REF!
K01210	01210_2-Oxocarboxylic_acid_metabolism	CG_19_23_81_82_86_117_132_133_229_285_286_406_502_504_627_830_831	19_23_81_82_86_117_132_133_229_285_286_406_502_504_627_830_831	0.00548016352012622	0.0249188076375424	804190	195810	0.195811	1	#REF!
K00480	00480_Glutathione_metabolism	CG_66_269_409_419_420_421_502_579_674_690_702_821	66_269_409_419_420_421_502_579_674_690_702_821	-0.00283175355836725	0.035574969324697	355644	644356	0.355645	1	#REF!
K04146	04146_Peroxisome	CG_502_574_642_946_947	502_574_642_946_947	0.00685385197019323	0.0166597077711016	722654	277346	0.277347	1	#REF!
K00030	00030_Pentose_phosphate_pathway	CG_53_66_67_277_394_395_404_721_728_857_858_869_970	53_66_67_277_394_395_404_721_728_857_858_869_970	-0.00101652962155561	0.0257296046971965	444308	555692	0.444309	1	#REF!
K00290	00290_Valine,_leucine_and_isoleucine_biosynthesis	CG_19_81_82_117_504_954	19_81_82_117_504_954	0.0215880089870055	0.0120708819069638	974351	25649	0.02565	1	#REF!
K00770	00770_Pantothenate_and_CoA_biosynthesis	CG_81_82_117_279_465_504_668_686_687_726_727	81_82_117_279_465_504_668_686_687_726_727	0.0158584619417668	0.0149254335922402	974914	25086	0.025087	1	#REF!
K00564	00564_Glycerophospholipid_metabolism	CG_91_107_202_205_424_567_568_716	91_107_202_205_424_567_568_716	-0.00151011794827693	0.0175336100462687	435377	564623	0.435378	1	#REF!
K01212	01212_Fatty_acid_metabolism	CG_37_43_44_45_83_84_85_174_333	37_43_44_45_83_84_85_174_333	-0.0104930147871316	0.0223154977436665	117463	882537	0.117464	1	#REF!
K01240	01240_Biosynthesis_of_cofactors	CG_14_22_34_43_44_45_47_51_55_57_65_68_96_97_99_100_101_104_105_106_117_131_161_195_196_231_232_234_246_250_252_279_281_284_285_287_288_289_346_386_390_409_417_418_426_438_439_452_453_474_477_506_507_525_586_612_614_633_634_653_655_656_657_667_669_675_676_686_687_688_725_726_727_742_752_753_754_761_762_763_764_765_766_767_768_801_822_825_834_835_845_878_950_951_1107_1108_1109	14_22_34_43_44_45_47_51_55_57_65_68_96_97_99_100_101_104_105_106_117_131_161_195_196_231_232_234_246_250_252_279_281_284_285_287_288_289_346_386_390_409_417_418_426_438_439_452_453_474_477_506_507_525_586_612_614_633_634_653_655_656_657_667_669_675_676_686_687_688_725_726_727_742_752_753_754_761_762_763_764_765_766_767_768_801_822_825_834_835_845_878_950_951_1084_1085_1086	-0.000742327578179027	0.0219182689346168	385414	614586	0.385415	1	#REF!
K00061	00061_Fatty_acid_biosynthesis	CG_37_43_44_45_84_85_174	37_43_44_45_84_85_174	-0.0151533293973976	0.0230395968388979	64283	935717	0.0642839	1	#REF!
K00780	00780_Biotin_metabolism	CG_43_44_45	43_44_45	-0.00606572498211844	0.0108601131350038	344608	655392	0.344609	1	#REF!
K00333	00333_Prodigiosin_biosynthesis	CG_43	43	-0.0136465661744068	NA	288190	711810	0.288191	1	#REF!
K00360	00360_Phenylalanine_metabolism	CG_39_270	39_270	-0.0170371822900338	0.0172579208345388	176048	823952	0.176049	1	#REF!
K00362	00362_Benzoate_degradation	CG_39_83_333	39_83_333	-0.0058680674812393	0.0216122275925363	349047	650953	0.349048	1	#REF!
K01250	01250_Biosynthesis_of_nucleotide_sugars	CG_21_36_119_249_272_403_721_722_970_1006_1063_1064_1109	21_36_119_249_272_403_721_722_970_1006_1040_1041_1086	-0.00524235518998552	0.037182930003781	238160	761840	0.238161	1	#REF!
K00520	00520_Amino_sugar_and_nucleotide_sugar_metabolism	CG_119_170_249_403_721_722_803_970_1006_1063_1064_1109	119_170_249_403_721_722_803_970_1006_1040_1041_1086	0.00251660545136933	0.0342041693286745	633654	366346	0.366347	1	#REF!
K00550	00550_Peptidoglycan_biosynthesis	CG_211_271_617_695_717_1063_1064_1065_1066_1067_1068_1092	211_271_617_695_717_1040_1041_1042_1043_1044_1045_1069	-0.0042703614948039	0.0196948932381387	289389	710611	0.28939	1	#REF!
K01232	01232_Nucleotide_metabolism	CG_64_93_94_99_100_101_118_238_250_259_260_276_278_347_436_448_482_491_571_666_667_668_805_855_886_958_959_960_1104_1107	64_93_94_99_100_101_118_238_250_259_260_276_278_347_436_448_482_491_571_666_667_668_805_855_886_958_959_960_1081_1084	-0.00149639046791172	0.0249998535094368	383038	616962	0.383039	1	#REF!
K00230	00230_Purine_metabolism	CG_27_64_93_94_99_100_101_115_118_238_347_436_447_448_482_486_491_631_632_666_667_668_721_728_731_732_736_737_738_739_740_805_855_858_937	27_64_93_94_99_100_101_115_118_238_347_436_447_448_482_486_491_631_632_666_667_668_721_728_731_732_736_737_738_739_740_805_855_858_937	-0.0044561432390536	0.0286849165651714	157549	842451	0.15755	1	#REF!
K00983	00983_Drug_metabolism_-_other_enzymes	CG_259_278_436_482_491_666_667_958	259_278_436_482_491_666_667_958	0.00962856251033461	0.029339313420024	849968	150032	0.150033	1	#REF!
K00900	00900_Terpenoid_backbone_biosynthesis	CG_1_2_4_15_52_83_274_400_401	1_2_4_15_52_83_274_400_401	0.0125947838097288	0.0222970972429687	921548	78452	0.0784529	1	#REF!
K00300	00300_Lysine_biosynthesis	CG_25_54_132_133_282_627_628_1066_1068	25_54_132_133_282_627_628_1043_1045	-0.00950879321345118	0.0163292105571558	138623	861377	0.138624	1	#REF!
K00261	00261_Monobactam_biosynthesis	CG_54_132_133_937	54_132_133_937	0.00440343813688536	0.0256690996478707	637568	362432	0.362433	1	#REF!
K00010	00010_Glycolysis_/_Gluconeogenesis	CG_285_332_394_395_403_651_719_721_723_830_831_832_970_995	285_332_394_395_403_651_719_721_723_830_831_832_970_995	0.00589965558053268	0.0316498603321966	797400	202600	0.202601	1	#REF!
K04066	04066_HIF-1_signaling_pathway	CG_332_651_723_830_831	332_651_723_830_831	0.0141008821956511	0.0166736392410041	884573	115427	0.115428	1	#REF!
K00330	00330_Arginine_and_proline_metabolism	CG_126_270_396_405_425_674_821_827_902	126_270_396_405_425_674_821_827_902	0.010474725793935	0.0243673671949892	882220	117780	0.117781	1	#REF!
K00332	00332_Carbapenem_biosynthesis	CG_396_405	396_405	0.0033904860692911	0.0139888705432575	575330	424670	0.424671	1	#REF!
K00785	00785_Lipoic_acid_metabolism	CG_23_285_286_525_669_830_831	23_285_286_525_669_830_831	0.00895128145184363	0.0165684139951349	816261	183739	0.18374	1	#REF!
K00400	00400_Phenylalanine,_tyrosine_and_tryptophan_biosynthesis	CG_20_46_120_121_227_253_487_733_735_771_1039_1040	20_46_120_121_227_253_487_733_735_771_1016_1017	-0.00812993416863472	0.0259780965554144	141707	858293	0.141708	1	#REF!
K00401	00401_Novobiocin_biosynthesis	CG_253	253	-0.0179712309308775	NA	233105	766895	0.233106	1	#REF!
K00190	00190_Oxidative_phosphorylation	CG_138_139_140_141_142_143_144_145_268_452_453_643_644_645_646_647_648_649_750_929_931_932_933_1057_1058_1059	138_139_140_141_142_143_144_145_268_452_453_643_644_645_646_647_648_649_750_929_931_932_933_1034_1035_1036	0.0113382446026936	0.0266775304629997	985401	14599	0.0146	1	#REF!
K00240	00240_Pyrimidine_metabolism	CG_27_64_131_195_196_238_250_259_260_276_278_288_571_667_668_675_676_855_886_958_959_960_1104_1107	27_64_131_195_196_238_250_259_260_276_278_288_571_667_668_675_676_855_886_958_959_960_1081_1084	-0.000204575364164377	0.0271722124496713	483251	516749	0.483252	1	#REF!
K00910	00910_Nitrogen_metabolism	CG_251_344_408_414_415_658	251_344_408_414_415_658	0.0258213053171	0.0306535039838536	989583	10417	0.010418	1	#REF!
K00250	00250_Alanine,_aspartate_and_glutamate_metabolism	CG_100_101_115_127_131_195_196_408_412_414_415_506_737	100_101_115_127_131_195_196_408_412_414_415_506_737	0.00291214207751124	0.0224407478692466	658396	341604	0.341605	1	#REF!
K00760	00760_Nicotinate_and_nicotinamide_metabolism	CG_64_506_633_634_638_639_640_642_653_654_655_656_668_805_834_835	64_506_633_634_638_639_640_642_653_654_655_656_668_805_834_835	0.00874930257775108	0.0280391832733365	906696	93304	0.0933049	1	#REF!
K01320	01320_Sulfur_cycle	CG_102_255_937_941_942	102_255_937_941_942	0.0132037523326552	0.0179499235654694	870067	129933	0.129934	1	#REF!
K00920	00920_Sulfur_metabolism	CG_41_42_49_102_111_112_255_256_387_937_938_939_940_941_942	41_42_49_102_111_112_255_256_387_937_938_939_940_941_942	0.00738851980249612	0.0279277406035923	859632	140368	0.140369	1	#REF!
K00280	00280_Valine,_leucine_and_isoleucine_degradation	CG_83_117_175_285_333_593_594_595_778_934_935	83_117_175_285_333_593_594_595_778_934_935	0.00321024273763957	0.0173652752453766	659975	340025	0.340026	1	#REF!
K00310	00310_Lysine_degradation	CG_83_270_285_286_333_566	83_270_285_286_333_566	0.00500313378816728	0.0100912184798354	683940	316060	0.316061	1	#REF!
K00380	00380_Tryptophan_metabolism	CG_83_285_286_333	83_285_286_333	0.00915507545600719	0.00995989236141542	760504	239496	0.239497	1	#REF!
K02020	02020_Two-component_system	CG_3_83_316_317_381_383_384_410_411_412_414_415_452_472_512_513_621_622_659_660_661_662_677_711_712_713_744_745_746_748_749_756_758_759_760_885_892_990_991_992_993_996_1045_1049_1050_1051_1052_1057_1058_1059	3_83_316_317_381_383_384_410_411_412_414_415_452_472_512_513_621_622_659_660_661_662_677_711_712_713_744_745_746_748_749_756_758_759_760_885_892_990_991_992_993_996_1022_1026_1027_1028_1029_1034_1035_1036	0.00839797934338235	0.0329244713002449	987799	12201	0.012202	1	#REF!
K04148	04148_Efferocytosis	CG_126_674_821_1057	126_674_821_1034	0.0308877839192199	0.025188222881713	987330	12670	0.012671	1	#REF!
K00450	00450_Selenocompound_metabolism	CG_60_254_256_257_590_937	60_254_256_257_590_937	0.0211935780341097	0.0225303338796702	972431	27569	0.02757	1	#REF!
K04122	04122_Sulfur_relay_system	CG_41_252_438_612_614_615_616_945_1032	41_252_438_612_614_615_616_945_1013	-0.00935640018772737	0.0178251360561761	143829	856171	0.14383	1	#REF!
K00130	00130_Ubiquinone_and_other_terpenoid-quinone_biosynthesis	CG_22_34_55	22_34_55	-0.0281215759678	0.0298605967140355	32934	967066	0.032935	1	#REF!
K00970	00970_Aminoacyl-tRNA_biosynthesis	CG_109_128_134_135_136_258_417_418_433_434_461_503_510_569_587_588_589_590_706_707_777_887_956_1055_1112	109_128_134_135_136_258_417_418_433_434_461_503_510_569_587_588_589_590_706_707_777_887_956_1032_1089	0.00408556148302102	0.0259952973858653	779536	220464	0.220465	1	#REF!
K00220	00220_Arginine_biosynthesis	CG_126_127_195_196_406_412_414_415_627_673_737	126_127_195_196_406_412_414_415_627_673_737	0.00514880276207833	0.0206213331472292	742519	257481	0.257482	1	#REF!
K00071	00071_Fatty_acid_degradation	CG_83_333_568	83_333_568	-0.00100947176477006	0.0140440897489337	473872	526128	0.473873	1	#REF!
K04216	04216_Ferroptosis	CG_902	902	-0.00498751237783373	NA	421852	578148	0.421853	1	#REF!
K00540	00540_Lipopolysaccharide_biosynthesis	CG_35_89_517_518_949_1061_1062	35_89_517_518_949_1038_1039	-0.00952701743408189	0.0174613531443443	168466	831534	0.168467	1	#REF!
K00500	00500_Starch_and_sucrose_metabolism	CG_5_113_114_249_403_428_429_575_721_970_994_1109	5_113_114_249_403_428_429_575_721_970_994_1086	0.00267922787543045	0.0372076989216604	637416	362584	0.362585	1	#REF!
K04217	04217_Necroptosis	CG_221_414_415_428	221_414_415_428	0.00629977919156762	0.0182758937485209	686734	313266	0.313267	1	#REF!
K02026	02026_Biofilm_formation_-_Escherichia_coli	CG_291_317_428_429_473	291_317_428_429_473	-0.00683996844138964	0.0202004015619077	280214	719786	0.280215	1	#REF!
K00600	00600_Sphingolipid_metabolism	CG_219_220_470	219_220_470	0.000918271107170454	0.0174496505166777	527393	472607	0.472608	1	#REF!
K00999	00999_Biosynthesis_of_various_plant_secondary_metabolites;_Including:_Crocin_biosynthesis,_Ginsenoside_biosynthesis,_Saponin_adjuvant_biosynthesis,_Cannabidiol_biosynthesis,_Mugineic_acid_biosynthesis,_Pentagalloylglucose_biosynthesis,_Benzoxazinoid_biosynthesis,_Gramine_biosynthesis,_Coumarin_biosynthesis,_Furanocoumarin_biosynthesis,_Hordatine_biosynthesis,_Podophyllotoxin_biosynthesis	CG_878	878	0.0128846272589481	NA	702634	297366	0.297367	1	#REF!
K00908	00908_Zeatin_biosynthesis	CG_1001	1001	0.0263069917640782	NA	846788	153212	0.153213	1	#REF!
K00740	00740_Riboflavin_metabolism	CG_47_68_231_281_386_845	47_68_231_281_386_845	0.00043968505965593	0.015313245205412	518509	481491	0.481492	1	#REF!
K00790	00790_Folate_biosynthesis	CG_14_47_65_69_70_172_252_284_287_289_438_439_612_613_614_652_688_754_802	14_47_65_69_70_172_252_284_287_289_438_439_612_613_614_652_688_754_802	0.00302698061171853	0.0180825501381958	694172	305828	0.305829	1	#REF!
K00470	00470_D-Amino_acid_metabolism	CG_270_271_282_407_412_505_737_788_1067	270_271_282_407_412_505_737_788_1044	-0.00203462185229693	0.0150626834272761	409458	590542	0.409459	1	#REF!
K00966	00966_Glucosinolate_biosynthesis	CG_117	117	0.0264278089200695	NA	848124	151876	0.151877	1	#REF!
K00750	00750_Vitamin_B6_metabolism	CG_742_822_825_955	742_822_825_955	0.00199462314141529	0.0146774963845525	562346	437654	0.437655	1	#REF!
K00052	00052_Galactose_metabolism	CG_403_721_1109	403_721_1086	-0.0203211335859064	0.0609034592271417	90473	909527	0.0904739	1	#REF!
K00521	00521_Streptomycin_biosynthesis	CG_372_403_721	372_403_721	-0.0361866449670333	0.0662244929833467	9664	990336	0.00966499	1	#REF!
K00051	00051_Fructose_and_mannose_metabolism	CG_249_394_395_803_995	249_394_395_803_995	0.0233104491338282	0.0187221645217976	973260	26740	0.026741	1	#REF!
K00561	00561_Glycerolipid_metabolism	CG_91_423_715	91_423_715	0.00314933465528605	0.0360037984923272	586433	413567	0.413568	1	#REF!
K03018	03018_RNA_degradation	CG_48_95_151_159_160_204_332_750_751_848_851_875	48_95_151_159_160_204_332_750_751_848_851_875	0.00688921369988541	0.0129977618222249	815989	184011	0.184012	1	#REF!
K00730	00730_Thiamine_metabolism	CG_99_426_477_725_950_951	99_426_477_725_950_951	-0.011983544654524	0.0230710162612131	132895	867105	0.132896	1	#REF!
K04016	04016_MAPK_signaling_pathway_-_plant	CG_667	667	-0.00655300752851164	NA	393848	606152	0.393849	1	#REF!
K00040	00040_Pentose_and_glucuronate_interconversions	CG_869_1109	869_1086	-0.0109814516590781	0.0108701891562043	273592	726408	0.273593	1	#REF!
K00541	00541_Biosynthesis_of_various_nucleotide_sugars	CG_21_36_272_1109	21_36_272_1086	-0.0188145511604393	0.0362265117209028	76293	923707	0.0762939	1	#REF!
K04070	04070_Phosphatidylinositol_signaling_system	CG_372_716	372_716	-0.0312752481643503	0.0494820910139314	47893	952107	0.047894	1	#REF!
K00074	00074_Mycolic_acid_biosynthesis	CG_465	465	0.0162874293381262	NA	749546	250454	0.250455	1	#REF!
K00562	00562_Inositol_phosphate_metabolism	CG_372_995	372_995	-0.0183405353171142	0.0677745373478943	159222	840778	0.159223	1	#REF!
K03440	03440_Homologous_recombination	CG_150_247_298_299_300_301_302_303_304_307_308_451_464_837_839_895_896	150_247_298_299_300_301_302_303_304_307_308_451_464_837_839_895_896	-0.0136894443085276	0.0223884968770843	16008	983992	0.016009	1	#REF!
K00531	00531_Glycosaminoglycan_degradation	CG_170	170	0.0289319883364257	NA	882251	117749	0.11775	1	#REF!
K03410	03410_Base_excision_repair	CG_71_295_298_315_325_389_492_896_1105_1106	71_295_298_315_325_389_492_896_1082_1083	0.00879747331090376	0.0178421927829097	853207	146793	0.146794	1	#REF!
K04112	04112_Cell_cycle_-_Caulobacter	CG_148_155_210_213_214_397_496_695_748_749_843_1045_1048	148_155_210_213_214_397_496_695_748_749_843_1022_1025	-0.0151513612287871	0.015616075039957	19270	980730	0.019271	1	#REF!
K00627	00627_Aminobenzoate_degradation	CG_92	92	0.00257693753302323	NA	548354	451646	0.451647	1	#REF!
K00410	00410_beta-Alanine_metabolism	CG_333_574_686	333_574_686	-0.00974547047288453	0.00727204524060782	258840	741160	0.258841	1	#REF!
K04152	04152_AMPK_signaling_pathway	CG_574	574	-0.0159815707737739	NA	261776	738224	0.261777	1	#REF!
K02024	02024_Quorum_sensing	CG_20_121_281_489_671_680_790_791_792_793_795_796_797_875_890_891_1122	20_121_281_489_671_680_790_791_792_793_795_796_797_875_890_891_1099	0.00705664706515452	0.0199206512662406	865239	134761	0.134762	1	#REF!
K00660	00660_C5-Branched_dibasic_acid_metabolism	CG_81_82_576_577	81_82_576_577	0.0228806912976098	0.0308454408842407	955951	44049	0.04405	1	#REF!
K00405	00405_Phenazine_biosynthesis	CG_121	121	0.00963699105095812	NA	657458	342542	0.342543	1	#REF!
K02025	02025_Biofilm_formation_-_Pseudomonas_aeruginosa	CG_121	121	0.00963699105095812	NA	657458	342542	0.342543	1	#REF!
K04820	04820_Cytoskeleton_in_muscle_cells	CG_332	332	0.0287682324432485	NA	879083	120917	0.120918	1	#REF!
K00907	00907_Pinene,_camphor_and_geraniol_degradation	CG_333	333	-0.00175751973214209	NA	468896	531104	0.468897	1	#REF!
K00930	00930_Caprolactam_degradation	CG_333	333	-0.00175751973214209	NA	468896	531104	0.468897	1	#REF!
K04075	04075_Plant_hormone_signal_transduction	CG_414_415	414_415	0.013334833900478	0.0162175799391465	771708	228292	0.228293	1	#REF!
K03030	03030_DNA_replication	CG_295_298_299_300_301_302_303_304_306_843_849_895	295_298_299_300_301_302_303_304_306_843_849_895	-0.010458977625239	0.0238644729428671	84867	915133	0.0848679	1	#REF!
K03420	03420_Nucleotide_excision_repair	CG_152_295_298_337_338_339	152_295_298_337_338_339	-0.0251123064973745	0.0418563980781097	10236	989764	0.010237	1	#REF!
K03430	03430_Mismatch_repair	CG_152_295_296_297_299_300_301_302_303_304_340_341_895_896	152_295_296_297_299_300_301_302_303_304_340_341_895_896	-0.0144151986291926	0.0188642580560787	20313	979687	0.020314	1	#REF!
K02010	02010_ABC_transporters	CG_73_74_75_77_111_112_216_217_265_328_329_410_411_519_520_521_523_524_610_611_671_708_709_710_711_772_817_818_819_820_938_939_940	73_74_75_77_111_112_216_217_265_328_329_410_411_519_520_521_523_524_610_611_671_708_709_710_711_772_817_818_819_820_938_939_940	0.00232387971980818	0.0262499598806463	697552	302448	0.302449	1	#REF!
K00195	00195_Photosynthesis	CG_138_139_140_141_142_143_144_145	138_139_140_141_142_143_144_145	0.00266839902593758	0.0298547879481798	614073	385927	0.385928	1	#REF!
K02040	02040_Flagellar_assembly	CG_378_379_380_381_871	378_379_380_381_871	-0.0156489721928195	0.0423969791525417	92299	907701	0.0922999	1	#REF!
K03010	03010_Ribosome	CG_531_532_533_534_535_536_537_538_539_540_541_542_543_544_545_546_547_548_549_550_551_552_553_554_555_556_557_558_559_560_561_562_563_906_907_908_909_910_911_912_913_914_915_916_917_918_919_920_921_922_923_924_925_926	531_532_533_534_535_536_537_538_539_540_541_542_543_544_545_546_547_548_549_550_551_552_553_554_555_556_557_558_559_560_561_562_563_906_907_908_909_910_911_912_913_914_915_916_917_918_919_920_921_922_923_924_925_926	0.00662498590766673	0.0190105694587275	969589	30411	0.030412	1	#REF!
K03020	03020_RNA_polymerase	CG_318_319_320_321	318_319_320_321	-0.0156823373804656	0.0152055810351938	117005	882995	0.117006	1	#REF!
K03060	03060_Protein_export	CG_489_790_791_792_793_794_795_796_797_888_890_891_1042_1043_1044	489_790_791_792_793_794_795_796_797_888_890_891_1019_1020_1021	0.00700033735916942	0.0213491369790785	849407	150593	0.150594	1	#REF!
K03070	03070_Bacterial_secretion_system	CG_489_790_791_792_793_794_795_796_797_890_891_1042_1043_1044	489_790_791_792_793_794_795_796_797_890_891_1019_1020_1021	0.00820068425495172	0.0216233923115603	878327	121673	0.121674	1	#REF!
K02030	02030_Bacterial_chemotaxis	CG_892	892	-0.0154834955269315	NA	269248	730752	0.269249	1	#REF!
K05111	05111_Biofilm_formation_-_Vibrio_cholerae	CG_381_875	381_875	0.0255842822504233	0.0111313084384243	916723	83277	0.0832779	1	#REF!
K03008	03008_Ribosome_biogenesis_in_eukaryotes	CG_850	850	-0.028170283552826	NA	135699	864301	0.1357	1	#REF!
K04141	04141_Protein_processing_in_endoplasmic_reticulum	CG_221	221	0.0157123230734793	NA	747424	252576	0.252577	1	#REF!
K04151	04151_PI3K-Akt_signaling_pathway	CG_221	221	0.0157123230734793	NA	747424	252576	0.252577	1	#REF!
K04013	04013_MAPK_signaling_pathway_-_fly	CG_947	947	0.0157055616619535	NA	747068	252932	0.252933	1	#REF!
K04068	04068_FoxO_signaling_pathway	CG_947	947	0.0157055616619535	NA	747068	252932	0.252933	1	#REF!
K04080	04080_Neuroactive_ligand-receptor_interaction	CG_1041	1018	0.0189728632237426	NA	783864	216136	0.216137	1	#REF!
K04214	04214_Apoptosis_-_fly	CG_1041	1018	0.0189728632237426	NA	783864	216136	0.216137	1	#REF!
K00909	00909_Sesquiterpenoid_and_triterpenoid_biosynthesis	CG_904	904	-0.0269529149861317	NA	141029	858971	0.14103	1	#REF!
K00552	00552_Teichoic_acid_biosynthesis	CG_1092	1069	0.0103015538691423	NA	666704	333296	0.333297	1	#REF!
K00440	00440_Phosphonate_and_phosphinate_metabolism	CG_585	585	0.039713400915061	NA	941971	58029	0.0580299	1	#REF!
K04137	04137_Mitophagy_-_animal	CG_682	682	0.0118761881705796	NA	687414	312586	0.312587	1	#REF!
K01040	01040_Biosynthesis_of_unsaturated_fatty_acids	CG_90_130	90_130	-0.00995050643801356	0.0106177424586822	291923	708077	0.291924	1	#REF!
