## Supplementary material for "Life on leaves left a lasting mark on the *Methylobacterium* core genome": Table S6

### Sheet: Legends
Supplementary tables for
Life on leaves left a lasting mark on the Methylobacterium core genome
Table S6. Summary of lineage-level evolutionary network partitions, including partition type, occurrence across core-gene phylogenies, phylogenetic interpretation, and enrichment in KEGG pathways.

### Sheet: Table_S6
Partitions-for-Cyto_Sept2026-New2.txt								SUMMARY AND TESTS FOR ALTERNATIVE PARTITIONS								TOTAL			Sum_PartKEGG_K=1e+05.txt (partitions significantly enriched in KEGG)								Glutamine synthetases types I & II (2 genes)				Gene	Partition			BCHL cluster ?	RAST
Partition (in yellow: ancestral partitions)	Node1	Node2	Occurrence	Type	Category (alternative only)	KEGG_enrichment (p<0.05)										970	PEGs		Partition (only significant are displayed)	Type	KEGG	PartitionOcc	KEGGocc	AdjPval	Sig		Anoxygenic photosynthesis (25 genes from BCHL clusters)					A7_D2	A3_A5	C1_C6
A1_A2_A3_A4_A5_A6_A7_B1_B2_B3_B4	AB	ABD	77	consensus	-	-		Partition types	Number of predictable partitions				PEG trees occurence per observed partition			% (for discussion)			A1_A6		K03010	24	7	0.0181	*		Unique KEGGs	N	Description		N	25	33	126	28
A1_A2_A3_A4_A5_A6_A7	A	AB	166	consensus	-	-			Non-observed	Observed	% Observed	Prop. Test*	Mean	SD	Tukey test*	Mean	SD		A3_A5		K00860	33	7	0.0176	*		K00195	1	00195_Photosynthesis		CG_166	X	X	X	yes	Bacteriochlorophyll synthase 44.5 kDa chain	bch44.5kDa
C1_C2_C3_C4_C5_C6_C7	C	ABD	882	consensus	-	-		lineages	0	24	1	-	895	85.3387	-	0.92268	0.0879781		A3_A5		K00906	33	4	0.0013	**		K00220	2	00220_Arginine_biosynthesis		CG_515	X	X	X	yes	Light-independent protochlorophyllide reductase subunit B (EC 1.3.7.7)	bchB
D1_D2_D3_D4_D5_D6	D	ABD	579	consensus	-	-		consensus	0	21	1	-	466.333	231.689	-	0.480756	0.238855		A3_A5		K01110	33	15	0.009	**		K00250	3	00250_Alanine,_aspartate_and_glutamate_metabolism		CG_16	X	X	X	yes	2-desacetyl-2-hydroxyethyl bacteriochlorophyllide A dehydrogenase BchC	bchC
A1_A2_A4_A5_A6	A12456	A	299	consensus	-	-		alternative (predictable)	477	369	0.43617	-	18.5637	38.9807	-	0.0191378	0.0401863		A3_A7_B1_B2_B3_B4		K00640	10	3	0.0142	*		K00640	1	00640_Propanoate_metabolism		CG_516	X	X	X	yes	Light-independent protochlorophyllide reductase subunit N (EC 1.3.7.7)	bchN
D1_D2_D3_D4_D5	D12345	D	310	consensus	-	-		alternative (other)	-	1424	-	-	2.10604	4.27786	-	0.00217117	0.00441016		A4_B1		K00195	3	2	0.0245	*		K00860	4	00860_Porphyrin_metabolism		CG_88	X	X	X	yes	Acyclic carotenoid 1,2-hydratase (EC 4.2.1.131)	crtC
B1_B2_B3_B4	B	AB	580	consensus	-	-		Alternative partititions (predictable, deep nodes only)											A5_D1_D2_D3_D4		K00220	5	2	0.0319	*		K00906	5	00906_Carotenoid_biosynthesis		CG_591	X	X	X	yes	Methoxyneurosporene dehydrogenase (EC 1.14.99.-)	crtD
C3_C4_C5_C7	C3457	C	741	consensus	-	-			57	91	0.614865	-	15.6923	25.1174	-	0.0161776	0.0258942		A5_D1_D2_D3_D4		K00250	5	2	0.0368	*		K00910	1	00910_Nitrogen_metabolism		CG_401	X	X	X	yes	Geranylgeranyl diphosphate synthase (EC 2.5.1.29)	crtE
D1_D2_D3_D4	D1234	D12345	394	consensus	-	-		Alternative partititions (predictable excluding deep nodes)											A5_D1_D2_D3_D4		K00910	5	2	0.0099	**		K01110	5	01110_Biosynthesis_of_secondary_metabolites		CG_478	X	X	X	yes	Hydroxyneurosporene methyltransferase (EC 2.1.1.210)	crtF
A1_A2_A4	A124	A12456	199	consensus	-	-		All	420	278	0.398281	-	19.5036	42.5453	-	TOTAL			A5_D1_D2_D3_D4		K01230	5	3	0.0368	*		K01230	1	01230_Biosynthesis_of_amino_acids		CG_747	X	X	X	yes	Phytoene desaturase (neurosporene-forming) (EC 1.3.99.28)	crtI
B1_B2_B4	B124	B	355	consensus	-	-		Per type**								=	PEGs		A5_D1_D2_D3_D4		K04075	5	2	0.0026	**		K01240	1	01240_Biosynthesis_of_cofactors		CG_840	X	X	X	yes	Regulator of carotenoid biosynthesis; Transcriptional regulator, PpsR	ppsR
C1_C2_C6	C126	C	310	consensus	-	-		A <-> A	1	41	0.97619	a	33.9512	40.3844	c	0.0350013	0.0416334		A5_D1_D2_D3_D4		K04217	5	2	0.0097	**		K03010	2	03010_Ribosome		CG_804	X	X	X	yes	PucC protein	pucC
C3_C4_C7	C347	C3457	702	consensus	-	-		B <-> B	0	6	1	abcd	85	100.511	ab	0.0876289	0.103619		A6_C2		K00220	2	2	0.0103	*		K04075	1	04075_Plant_hormone_signal_transduction		CG_744	X	X	X	yes	Photosynthetic reaction center H subunit	pufH
D2_D3_D4	D234	D1234	458	consensus	-	-		D <-> D	0	20	1	ab	75.1	70.5646	a	0.0774227	0.072747		A6_C2		K00250	2	2	0.011	*		K04217	1	04217_Necroptosis		CG_746	X	X	X	yes	Photosynthetic reaction center M subunit	pufM
A1_A2	A12	A124	730	consensus	-	-		C <-> C	2	40	0.952381	ab	35.35	59.4477	bc	0.0364433	0.0612863		A7_B1_B2_B4		K00250	25	4	0.0129	*						CG_1083	X	X	X	yes	Uncharacterized protein RPC_1322	RPC_1322
A3_A7	A37	A	177	consensus	-	-		A <-> B	21	51	0.708333	bc	5.58824	5.76949	d	0.00576107	0.00594793		A7_D1_D2_D3_D4_D5_D6		K00860	41	8	0.0116	*						CG_1084	X	X	X	yes	Uncharacterized protein RPC_1324	RPC_1324
A5_A6	A56	A12456	391	consensus	-	-		A <-> D	54	66	0.55	cd	3.40909	4.35705	d	0.00351453	0.00449181		A7_D1_D2_D3_D4_D5_D6		K00906	41	4	0.0013	**		Unique Partitions	N	Category		CG_24	X	X		yes	2-vinyl bacteriochlorophyllide hydratase BchF (EC 4.2.1.-)	bchF
B1_B2	B12	B124	813	consensus	-	-		B <-> D	39	21	0.35	d	2.66667	2.39444	d	0.00274914	0.00246849		A7_D1_D2_D3_D4_D5_D6		K01110	41	18	0.0019	**		A1_A6	1	A <-> A		CG_512	X	X		yes	Light-harvesting LHI, alpha subunit	pufA
C1_C2	C12	C126	558	consensus	-	-		A <-> C	123	21	0.145833	e	1.19048	0.402374	d	0.0012273	0.000414818		A7_D2		K00906	25	4	0.0013	**		A3_A5	3	A <-> A		CG_1041	X	X		yes	Tryptophan-rich sensory protein precursor	tspO
C3_C7	C37	C347	676	consensus	-	-		B <-> C	65	7	0.0972222	e	1	0	cd	0.00103093	0		A7_D2_D3_D4		K00860	18	6	0.0077	**		A3_A7_B1_B2_B3_B4	1	deep node		CG_799	X		X	yes	Protoporphyrin IX Mg-chelatase subunit H (EC 6.6.1.1)	bchH
D3_D4	D34	D234	396	consensus	-	-		C <-> D	115	5	0.0416667	e	1.2	0.447214	cd	0.00123711	0.000461045		A7_D2_D3_D4		K01110	18	10	0.0129	*		A4_B1	1	A <-> B		CG_513	X		X	yes	Light-harvesting LHI, beta subunit	pufB
A1	A1	A12	856	lineages	-	-		Pooled***											A7_D6		K01240	14	7	0.0168	*		A5_D1_D2_D3_D4	6	A <-> D		CG_743	X		X	yes	Photosynthetic reaction center cytochrome c subunit	pufC
A2	A2	A12	932	lineages	-	-		Within A or B or C or D	3	107	0.972727	a	45.028	60.238	a	0.0464207	0.062101		B2_B4		K03010	31	10	0.0013	**		A6_C2	2	A <-> C		CG_600		X	X	yes	Mg-protoporphyrin O-methyltransferase (EC 2.1.1.11)	bchM
A3	A3	A37	618	lineages	-	-		Between A, B and D	114	138	0.547619	b	4.10145	4.83341	b	0.0042283	0.0049829		C1_C3_C4_C5_C6_C7		K00860	55	10	0.009	**		A7_B1_B2_B4	1	A <-> B		CG_225		X	X	yes	Chlorophyllide reductase subunit BchY (EC 1.18.-.-)	bchY
A4	A4	A124	814	lineages	-	-		Between C and A or B or D	303	33	0.0982143	c	1.15152	0.364109	b	0.00118713	0.000375371		C1_C3_C4_C5_C6_C7		K00906	55	3	0.0202	*		A7_D1_D2_D3_D4_D5_D6	3	deep node		CG_226		X	X	yes	Chlorophyllide reductase subunit BchZ (EC 1.18.-.-)	bchZ
A5	A5	A56	962	lineages	-	-		*Proportion and Tukey tests: partition types or categories labelled with the same letters are not significatively different (p > 0.05)											C1_C3_C4_C5_C6_C7		K01110	55	20	0.0202	*		A7_D2	1	A <-> D		CG_599			X	yes	Mg protoporphyrin IX monomethyl ester oxidative cyclase (aerobic) (EC 1.14.13.81)	acsF
A6	A6	A56	918	lineages	-	-		**Proportion and Tukey tests among types											C1_C6		K00906	126	4	0.0219	*		A7_D2_D3_D4	2	A <-> D		CG_223			X	yes	Chlorophyll a synthase ChlG (EC 2.5.1.62)	bchG
A7	A7	A37	920	lineages	-	-		***Proportion and Tukey tests among pools											C1_C6		K01110	126	36	0.0219	*		A7_D6	1	A <-> D		CG_800			X	yes	Protoporphyrin IX Mg-chelatase subunit I (EC 6.6.1.1)	bchI
B1	B1	B12	752	lineages	-	-																					B2_B4	1	B <-> B		CG_514			X	yes	Light-independent protochlorophyllide reductase iron-sulfur ATP-binding protein ChlL (EC 1.3.7.7)	bchL
B2	B2	B12	885	lineages	-	-		ANCESTRAL PARTITIONS																			C1_C3_C4_C5_C6_C7	3	deep node		CG_616	X			no	Molybdopterin-synthase adenylyltransferase (EC 2.7.7.80)
B3	B3	B	908	lineages	-	-		consensus	AB	ABD			77			0.0793814											C1_C6	2	C <-> C		CG_56	X			no	4Fe-4S dicluster fused with DUF3470
B4	B4	B124	959	lineages	-	-		alternative (predictable)	A	D			177			0.182474															CG_363	X			no	FIG01269488: protein, clustered with ribosomal protein L32p
C1	C1	C12	856	lineages	-	-		alternative (predictable)	D	B			76			0.0783505															CG_247	X			no	Crossover junction endodeoxyribonuclease RuvC (EC 3.1.22.4)
C2	C2	C12	951	lineages	-	-																									CG_335		X	X	no	Error-prone repair homolog of DNA polymerase III alpha subunit (EC 2.7.7.7)
C3	C3	C37	908	lineages	-	-																									CG_196		X		no	Carbamoyl-phosphate synthase small chain (EC 6.3.5.5)
C4	C4	C347	955	lineages	-	-																									CG_964		X		no	Tol-Pal system beta propeller repeat protein TolB
C5	C5	C3457	947	lineages	-	-																									CG_898		X		no	Site-specific tyrosine recombinase XerD
C6	C6	C126	950	lineages	-	-																									CG_863		X		no	Ribosome association toxin RatA
C7	C7	C37	963	lineages	-	-																									CG_84		X		no	Acetyl-coenzyme A carboxyl transferase alpha chain (EC 6.4.1.2)
D1	D1	D1234	910	lineages	-	-																									CG_816		X		no	Putative Zn-dependent protease PA5047
D2	D2	D234	770	lineages	-	-																									CG_796		X		no	Protein translocase subunit YajC
D3	D3	D34	853	lineages	-	-																									CG_445		X		no	GTP-binding protein Obg
D4	D4	D34	959	lineages	-	-																									CG_429		X		no	Glycogen synthase, ADP-glucose transglucosylase (EC 2.4.1.21)
D5	D5	D12345	969	lineages	-	-																									CG_306		X		no	DNA primase DnaG
D6	D6	D	965	lineages	-	-																									CG_289		X		no	Dihydropteroate synthase (EC 2.5.1.15)
A1_A2_A3	A12	A3	5	alternative (predictable)	A <-> A	-																									CG_98			X	no	Adenosylhomocysteinase (EC 3.3.1.1)
A1_A2_A3_A4	A124	A3	4	alternative (predictable)	A <-> A	-																									CG_969			X	no	TPR domain protein
A1_A2_A3_A4_A5_A6	A12456	A3	61	alternative (predictable)	A <-> A	-																									CG_956			X	no	Threonyl-tRNA synthetase (EC 6.1.1.3)
A1_A2_A3_A4_A7	A124	A37	6	alternative (predictable)	A <-> A	-																									CG_951			X	no	Thiazole synthase (EC 2.8.1.10)
A1_A2_A3_A7	A12	A37	3	alternative (predictable)	A <-> A	-																									CG_949			X	no	Tetraacyldisaccharide 4'-kinase (EC 2.7.1.130)
A1_A2_A4_A5	A124	A5	22	alternative (predictable)	A <-> A	-																									CG_945			X	no	Sulfur carrier protein ThiS
A1_A2_A4_A5_A6_A7	A12456	A7	138	alternative (predictable)	A <-> A	-																									CG_94			X	no	Adenine phosphoribosyltransferase (EC 2.4.2.7)
A1_A2_A4_A6	A124	A6	129	alternative (predictable)	A <-> A	-																									CG_939			X	no	Sulfate transport system permease protein CysT
A1_A2_A4_A7	A124	A7	18	alternative (predictable)	A <-> A	-																									CG_924			X	no	SSU ribosomal protein S7p (S5e)
A1_A2_A5	A12	A5	79	alternative (predictable)	A <-> A	-																									CG_917			X	no	SSU ribosomal protein S20p
A1_A2_A5_A6	A12	A56	142	alternative (predictable)	A <-> A	-																									CG_914			X	no	SSU ribosomal protein S18p @ SSU ribosomal protein S18p, zinc-independent
A1_A2_A6	A12	A6	122	alternative (predictable)	A <-> A	-																									CG_897			X	no	Site-specific tyrosine recombinase XerC
A1_A2_A7	A12	A7	33	alternative (predictable)	A <-> A	-																									CG_893			X	no	Similar to phosphoglycolate phosphatase, clustered with ribosomal large subunit pseudouridine synth
A1_A3	A1	A3	2	alternative (predictable)	A <-> A	-																									CG_890			X	no	Signal recognition particle protein Ffh
A1_A4	A1	A4	15	alternative (predictable)	A <-> A	-																									CG_89			X	no	Acyl-[acyl-carrier-protein]--UDP-N-acetylglucosamine O-acyltransferase (EC 2.3.1.129)
A1_A5	A1	A5	6	alternative (predictable)	A <-> A	-																									CG_883			X	no	SAM-dependent methyltransferase, MidA
A1_A5_A6	A56	A1	11	alternative (predictable)	A <-> A	-																									CG_881			X	no	SAM-dependent methyltransferase 2, in cluster with Hydroxyacylglutathione hydrolase
A1_A6	A1	A6	24	alternative (predictable)	A <-> A	K03010																									CG_877			X	no	RuBisCO operon transcriptional regulator CbbR
A1_A7	A1	A7	6	alternative (predictable)	A <-> A	-																									CG_860			X	no	Ribosomal protein S12p Asp88 (E. coli) methylthiotransferase (EC 2.8.4.4)
A2_A3	A2	A3	2	alternative (predictable)	A <-> A	-																									CG_858			X	no	Ribose-phosphate pyrophosphokinase (EC 2.7.6.1)
A2_A3_A7	A37	A2	1	alternative (predictable)	A <-> A	-																									CG_848			X	no	Ribonuclease E (EC 3.1.26.12)
A2_A4	A2	A4	24	alternative (predictable)	A <-> A	-																									CG_842			X	no	Replication-associated recombination protein RarA
A2_A5	A2	A5	10	alternative (predictable)	A <-> A	-																									CG_830			X	no	Pyruvate dehydrogenase E1 component alpha subunit (EC 1.2.4.1)
A2_A5_A6	A56	A2	11	alternative (predictable)	A <-> A	-																									CG_826			X	no	Pyrophosphate-energized proton pump (EC 3.6.1.1)
A2_A6	A2	A6	17	alternative (predictable)	A <-> A	-																									CG_825			X	no	Pyridoxine 5'-phosphate synthase (EC 2.6.99.2)
A2_A7	A2	A7	17	alternative (predictable)	A <-> A	-																									CG_823			X	no	Pyridoxal phosphate-containing protein YggS
A3_A4	A3	A4	21	alternative (predictable)	A <-> A	-																									CG_784			X	no	protein of unknown function DUF1244
A3_A4_A7	A37	A4	17	alternative (predictable)	A <-> A	-																									CG_776			X	no	Prolipoprotein diacylglyceryl transferase
A3_A5	A3	A5	33	alternative (predictable)	A <-> A	K00860_K00906_K01110																									CG_774			X	no	probable periplasmic protein Cj0610c {imported} - Campylobacter jejuni (strain NCTC 11168)
A3_A5_A6	A56	A3	18	alternative (predictable)	A <-> A	-																									CG_772			X	no	Prephenate dehydratase-associated ABC transporter, permease protein 1
A3_A5_A6_A7	A37	A56	20	alternative (predictable)	A <-> A	-																									CG_740			X	no	Phosphoribosylglycinamide formyltransferase (EC 2.1.2.2)
A3_A5_A7	A37	A5	8	alternative (predictable)	A <-> A	-																									CG_735			X	no	Phosphoribosylformimino-5-aminoimidazole carboxamide ribotide isomerase related protein
A3_A6	A3	A6	8	alternative (predictable)	A <-> A	-																									CG_732			X	no	Phosphoribosylaminoimidazole-succinocarboxamide synthase (EC 6.3.2.6)
A3_A6_A7	A37	A6	7	alternative (predictable)	A <-> A	-																									CG_725			X	no	Phosphomethylpyrimidine synthase ThiC (EC 4.1.99.17)
A4_A5	A4	A5	51	alternative (predictable)	A <-> A	-																									CG_720			X	no	Phosphoenolpyruvate synthase regulatory protein
A4_A5_A6	A56	A4	108	alternative (predictable)	A <-> A	-																									CG_705			X	no	Phenylacetic acid degradation-related protein
A4_A6	A4	A6	85	alternative (predictable)	A <-> A	-																									CG_700			X	no	Periplasmic thiol:disulfide interchange protein DsbA
A4_A7	A4	A7	41	alternative (predictable)	A <-> A	-																									CG_658			X	no	Nitrite reductase [NAD(P)H] large subunit (EC 1.7.1.4)
A5_A6_A7	A56	A7	18	alternative (predictable)	A <-> A	-																									CG_654			X	no	Nicotinamide-nucleotide amidase (EC 3.5.1.42)
A5_A7	A5	A7	28	alternative (predictable)	A <-> A	-																									CG_652			X	no	NADPH-dependent 7-cyano-7-deazaguanine reductase (EC 1.7.1.13)
A6_A7	A6	A7	21	alternative (predictable)	A <-> A	-																									CG_651			X	no	NADP-dependent glyceraldehyde-3-phosphate dehydrogenase (EC 1.2.1.13) @ NAD-dependent glyceraldehyd
A1_A2_A4_A5_A6_B1_B2	A12456	B12	5	alternative (predictable)	A <-> B	-																									CG_640			X	no	NAD(P) transhydrogenase subunit beta (EC 1.6.1.2)
A1_A2_A4_A5_A6_B1_B2_B4	A12456	B124	6	alternative (predictable)	A <-> B	-																									CG_602			X	no	Mll7655 protein
A1_A2_A4_A5_A6_B3	A12456	B3	6	alternative (predictable)	A <-> B	-																									CG_573			X	no	Malate dehydrogenase (EC 1.1.1.37)
A1_A2_A4_A5_A6_B4	A12456	B4	5	alternative (predictable)	A <-> B	-																									CG_569			X	no	Lysyl-tRNA synthetase (class I) (EC 6.1.1.6)
A1_A2_A4_B1_B2	A124	B12	4	alternative (predictable)	A <-> B	-																									CG_559			X	no	LSU ribosomal protein L4p (L1e)
A1_A2_A4_B1_B2_B4	A124	B124	5	alternative (predictable)	A <-> B	-																									CG_539			X	no	LSU ribosomal protein L19p
A1_A2_A4_B4	A124	B4	4	alternative (predictable)	A <-> B	-																									CG_523			X	no	Lipoprotein releasing system transmembrane protein LolC/LolE
A1_A2_B1	A12	B1	1	alternative (predictable)	A <-> B	-																									CG_518			X	no	Lipid-A-disaccharide synthase (EC 2.4.1.182)
A1_A2_B1_B2	A12	B12	7	alternative (predictable)	A <-> B	-																									CG_497			X	no	Iron-responsive regulator Irr
A1_A2_B1_B2_B4	B124	A12	1	alternative (predictable)	A <-> B	-																									CG_491			X	no	Inosine-5'-monophosphate dehydrogenase (EC 1.1.1.205) / CBS domain
A1_A2_B2	A12	B2	2	alternative (predictable)	A <-> B	-																									CG_461			X	no	Histidyl-tRNA synthetase (EC 6.1.1.21)
A1_A2_B3	A12	B3	8	alternative (predictable)	A <-> B	-																									CG_449			X	no	Heat shock protein GrpE
A1_A2_B4	A12	B4	9	alternative (predictable)	A <-> B	-																									CG_442			X	no	GTP-binding protein EngA
A1_B3	A1	B3	3	alternative (predictable)	A <-> B	-																									CG_430			X	no	Glycolate dehydrogenase (EC 1.1.99.14), FAD-binding subunit GlcE
A1_B4	A1	B4	2	alternative (predictable)	A <-> B	-																									CG_426			X	no	Glycine oxidase ThiO (EC 1.4.3.19)
A2_B1_B2	B12	A2	1	alternative (predictable)	A <-> B	-																									CG_425			X	no	Glycine amidinotransferase (EC 2.1.4.1)
A2_B1_B2_B4	B124	A2	3	alternative (predictable)	A <-> B	-																									CG_423			X	no	Glycerol kinase (EC 2.7.1.30)
A2_B2	A2	B2	2	alternative (predictable)	A <-> B	-																									CG_414			X	no	Glutamine synthetase type I (EC 6.3.1.2)
A2_B3	A2	B3	2	alternative (predictable)	A <-> B	-																									CG_412			X	no	Glutaminase (EC 3.5.1.2)
A2_B4	A2	B4	5	alternative (predictable)	A <-> B	-																									CG_410			X	no	Glutamate/aspartate ABC transporter, ATP-binding protein GltL (TC 3.A.1.3.4)
A3_A7_B1_B2	A37	B12	1	alternative (predictable)	A <-> B	-																									CG_406			X	no	Glutamate N-acetyltransferase (EC 2.3.1.35) @ N-acetylglutamate synthase (EC 2.3.1.1)
A3_A7_B1_B2_B4	B124	A37	5	alternative (predictable)	A <-> B	-																									CG_395			X	no	Fructose-bisphosphate aldolase class II (EC 4.1.2.13)
A3_A7_B3	A37	B3	4	alternative (predictable)	A <-> B	-																									CG_390			X	no	Formate--tetrahydrofolate ligase (EC 6.3.4.3)
A3_A7_B4	A37	B4	1	alternative (predictable)	A <-> B	-																									CG_38			X	no	3-hydroxybutyryl-CoA dehydratase (EC 4.2.1.55)
A3_B1_B2	B12	A3	2	alternative (predictable)	A <-> B	-																									CG_370			X	no	FIG020313: hypothetical protein
A3_B1_B2_B4	B124	A3	2	alternative (predictable)	A <-> B	-																									CG_355			X	no	FIG004684: SpoVR-like protein
A3_B3	A3	B3	1	alternative (predictable)	A <-> B	-																									CG_35			X	no	3-deoxy-D-manno-octulosonic acid transferase (EC 2.4.99.12)(EC 2.4.99.13)
A3_B4	A3	B4	5	alternative (predictable)	A <-> B	-																									CG_343			X	no	Ferredoxin--NADP(+) reductase (EC 1.18.1.2) @ Flavodoxin--NADP(+) reductase (EC 1.19.1.1)
A4_B1	A4	B1	3	alternative (predictable)	A <-> B	K00195																									CG_342			X	no	Fe-S oxidoreductase
A4_B1_B2	B12	A4	7	alternative (predictable)	A <-> B	-																									CG_34			X	no	3-demethylubiquinol 3-O-methyltransferase (EC 2.1.1.64) @ 2-polyprenyl-6-hydroxyphenyl methylase (E
A4_B1_B2_B4	B124	A4	12	alternative (predictable)	A <-> B	-																									CG_331			X	no	Energy-dependent translational throttle protein EttA
A4_B3	A4	B3	1	alternative (predictable)	A <-> B	-																									CG_315			X	no	DNA-3-methyladenine glycosylase (EC 3.2.2.20)
A4_B4	A4	B4	19	alternative (predictable)	A <-> B	-																									CG_301			X	no	DNA polymerase III chi subunit (EC 2.7.7.7)
A5_A6_B1_B2	A56	B12	1	alternative (predictable)	A <-> B	-																									CG_299			X	no	DNA polymerase III alpha subunit (EC 2.7.7.7)
A5_A6_B1_B2_B4	B124	A56	2	alternative (predictable)	A <-> B	-																									CG_293			X	no	DNA gyrase subunit B (EC 5.99.1.3)
A5_A6_B2	A56	B2	2	alternative (predictable)	A <-> B	-																									CG_29			X	no	23S rRNA (adenine(2503)-C(2))-methyltransferase @ tRNA (adenine(37)-C(2))-methyltransferase (EC 2.1
A5_A6_B3	A56	B3	13	alternative (predictable)	A <-> B	-																									CG_286			X	no	Dihydrolipoamide succinyltransferase component (E2) of 2-oxoglutarate dehydrogenase complex (EC 2.3
A5_A6_B4	A56	B4	2	alternative (predictable)	A <-> B	-																									CG_273			X	no	Deacetylases, including yeast histone deacetylase and acetoin utilization protein
A5_B1_B2	B12	A5	2	alternative (predictable)	A <-> B	-																									CG_259			X	no	Cytidine deaminase (EC 3.5.4.5)
A5_B1_B2_B4	B124	A5	2	alternative (predictable)	A <-> B	-																									CG_248			X	no	Crotonyl-CoA carboxylase/reductase, ethylmalonyl-CoA producing
A5_B3	A5	B3	11	alternative (predictable)	A <-> B	-																									CG_229			X	no	Citrate synthase (si) (EC 2.3.3.1)
A6_B1_B2	B12	A6	2	alternative (predictable)	A <-> B	-																									CG_205			X	no	CDP-diacylglycerol--serine O-phosphatidyltransferase (EC 2.7.8.8)
A6_B1_B2_B4	B124	A6	2	alternative (predictable)	A <-> B	-																									CG_164			X	no	ATPase associated with various cellular activities, AAA_5
A6_B3	A6	B3	5	alternative (predictable)	A <-> B	-																									CG_147			X	no	ATP-dependent Clp protease ATP-binding subunit ClpA
A6_B4	A6	B4	7	alternative (predictable)	A <-> B	-																									CG_14			X	no	2-amino-4-hydroxy-6-hydroxymethyldihydropteridine pyrophosphokinase (EC 2.7.6.3)
A7_B1	A7	B1	2	alternative (predictable)	A <-> B	-																									CG_139			X	no	ATP synthase beta chain (EC 3.6.3.14)
A7_B1_B2	B12	A7	19	alternative (predictable)	A <-> B	-																									CG_135			X	no	Aspartyl-tRNA(Asn) amidotransferase subunit B (EC 6.3.5.6) @ Glutamyl-tRNA(Gln) amidotransferase su
A7_B1_B2_B4	B124	A7	25	alternative (predictable)	A <-> B	K00250																									CG_1118			X	no	Zinc ABC transporter, ATP-binding protein ZnuC
A7_B2	A7	B2	5	alternative (predictable)	A <-> B	-																									CG_1116			X	no	YrbA protein
A7_B3	A7	B3	22	alternative (predictable)	A <-> B	-																									CG_111			X	no	Alkanesulfonate ABC transporter ATP-binding protein SsuB
A7_B4	A7	B4	17	alternative (predictable)	A <-> B	-																									CG_1104			X	no	Uracil phosphoribosyltransferase (EC 2.4.2.9)
A1_A2_A4_A5_A6_C6	A12456	C6	1	alternative (predictable)	A <-> C	-																									CG_1103			X	no	UPF0758 family protein
A1_A2_A4_C3	A124	C3	1	alternative (predictable)	A <-> C	-																									CG_107			X	no	Aerobic glycerol-3-phosphate dehydrogenase (EC 1.1.5.3)
A1_A2_A4_C4	A124	C4	1	alternative (predictable)	A <-> C	-																									CG_1065			X	no	UDP-N-acetylmuramate--L-alanine ligase (EC 6.3.2.8)
A1_A2_C3	A12	C3	1	alternative (predictable)	A <-> C	-																									CG_1059			X	no	Ubiquinol-cytochrome C reductase, cytochrome C1 subunit
A1_A2_C4	A12	C4	2	alternative (predictable)	A <-> C	-																									CG_1057			X	no	Ubiquinol-cytochrome C reductase iron-sulfur subunit (EC 1.10.2.2)
A1_A2_C6	A12	C6	2	alternative (predictable)	A <-> C	-																									CG_1056			X	no	Ubiquinol-cytochrome C chaperone
A2_C1	A2	C1	1	alternative (predictable)	A <-> C	-																									CG_1054			X	no	Type IV prepilin peptidase TadV/CpaA
A2_C1_C2	C12	A2	1	alternative (predictable)	A <-> C	-																									CG_1			X	no	(2E,6E)-farnesyl diphosphate synthase (EC 2.5.1.10)
A2_C1_C2_C6	C126	A2	1	alternative (predictable)	A <-> C	-
A2_C3_C4_C5_C7	C3457	A2	1	alternative (predictable)	A <-> C	-
A3_A7_C6	A37	C6	1	alternative (predictable)	A <-> C	-
A4_C1_C2	C12	A4	1	alternative (predictable)	A <-> C	-
A4_C5	A4	C5	2	alternative (predictable)	A <-> C	-
A5_A6_C2	A56	C2	1	alternative (predictable)	A <-> C	-
A6_C1	A6	C1	1	alternative (predictable)	A <-> C	-
A6_C1_C2	C12	A6	1	alternative (predictable)	A <-> C	-
A6_C2	A6	C2	2	alternative (predictable)	A <-> C	K00220_K00250
A6_C6	A6	C6	1	alternative (predictable)	A <-> C	-
A7_C2	A7	C2	1	alternative (predictable)	A <-> C	-
A7_C3	A7	C3	1	alternative (predictable)	A <-> C	-
A7_C6	A7	C6	1	alternative (predictable)	A <-> C	-
A1_A2_A4_A5_A6_D1_D2_D3_D4	A12456	D1234	1	alternative (predictable)	A <-> D	-
A1_A2_A4_A5_A6_D1_D2_D3_D4_D5	A12456	D12345	3	alternative (predictable)	A <-> D	-
A1_A2_A4_A5_A6_D5	A12456	D5	4	alternative (predictable)	A <-> D	-
A1_A2_A4_A5_A6_D6	A12456	D6	1	alternative (predictable)	A <-> D	-
A1_A2_D3_D4	A12	D34	1	alternative (predictable)	A <-> D	-
A1_A2_D5	A12	D5	1	alternative (predictable)	A <-> D	-
A1_A2_D6	A12	D6	2	alternative (predictable)	A <-> D	-
A1_D1	A1	D1	2	alternative (predictable)	A <-> D	-
A1_D6	A1	D6	2	alternative (predictable)	A <-> D	-
A2_D1	A2	D1	1	alternative (predictable)	A <-> D	-
A2_D1_D2_D3_D4	D1234	A2	1	alternative (predictable)	A <-> D	-
A2_D1_D2_D3_D4_D5	D12345	A2	2	alternative (predictable)	A <-> D	-
A2_D3	A2	D3	1	alternative (predictable)	A <-> D	-
A2_D4	A2	D4	1	alternative (predictable)	A <-> D	-
A2_D5	A2	D5	1	alternative (predictable)	A <-> D	-
A2_D6	A2	D6	1	alternative (predictable)	A <-> D	-
A3_A7_D1_D2_D3_D4	D1234	A37	1	alternative (predictable)	A <-> D	-
A3_A7_D1_D2_D3_D4_D5	D12345	A37	1	alternative (predictable)	A <-> D	-
A3_A7_D2	A37	D2	1	alternative (predictable)	A <-> D	-
A3_A7_D5	A37	D5	1	alternative (predictable)	A <-> D	-
A3_A7_D6	A37	D6	8	alternative (predictable)	A <-> D	-
A3_D1	A3	D1	2	alternative (predictable)	A <-> D	-
A3_D1_D2_D3_D4	D1234	A3	4	alternative (predictable)	A <-> D	-
A3_D1_D2_D3_D4_D5	D12345	A3	5	alternative (predictable)	A <-> D	-
A3_D2_D3_D4	D234	A3	1	alternative (predictable)	A <-> D	-
A3_D3	A3	D3	1	alternative (predictable)	A <-> D	-
A3_D3_D4	D34	A3	1	alternative (predictable)	A <-> D	-
A3_D5	A3	D5	3	alternative (predictable)	A <-> D	-
A3_D6	A3	D6	13	alternative (predictable)	A <-> D	-
A4_D1	A4	D1	1	alternative (predictable)	A <-> D	-
A4_D5	A4	D5	2	alternative (predictable)	A <-> D	-
A4_D6	A4	D6	2	alternative (predictable)	A <-> D	-
A5_A6_D1	A56	D1	2	alternative (predictable)	A <-> D	-
A5_A6_D1_D2_D3_D4	D1234	A56	4	alternative (predictable)	A <-> D	-
A5_A6_D1_D2_D3_D4_D5	D12345	A56	7	alternative (predictable)	A <-> D	-
A5_A6_D3_D4	A56	D34	1	alternative (predictable)	A <-> D	-
A5_A6_D5	A56	D5	2	alternative (predictable)	A <-> D	-
A5_A6_D6	A56	D6	1	alternative (predictable)	A <-> D	-
A5_D1	A5	D1	6	alternative (predictable)	A <-> D	-
A5_D1_D2_D3_D4	D1234	A5	5	alternative (predictable)	A <-> D	K00220_K00250_K00910_K01230_K04075_K04217
A5_D1_D2_D3_D4_D5	D12345	A5	10	alternative (predictable)	A <-> D	-
A5_D2	A5	D2	1	alternative (predictable)	A <-> D	-
A5_D2_D3_D4	D234	A5	1	alternative (predictable)	A <-> D	-
A5_D3	A5	D3	2	alternative (predictable)	A <-> D	-
A5_D3_D4	D34	A5	1	alternative (predictable)	A <-> D	-
A5_D4	A5	D4	1	alternative (predictable)	A <-> D	-
A5_D5	A5	D5	4	alternative (predictable)	A <-> D	-
A5_D6	A5	D6	4	alternative (predictable)	A <-> D	-
A6_D1_D2_D3_D4	D1234	A6	2	alternative (predictable)	A <-> D	-
A6_D1_D2_D3_D4_D5	D12345	A6	2	alternative (predictable)	A <-> D	-
A6_D2	A6	D2	1	alternative (predictable)	A <-> D	-
A6_D2_D3_D4	D234	A6	1	alternative (predictable)	A <-> D	-
A6_D3	A6	D3	1	alternative (predictable)	A <-> D	-
A6_D4	A6	D4	4	alternative (predictable)	A <-> D	-
A6_D5	A6	D5	2	alternative (predictable)	A <-> D	-
A6_D6	A6	D6	2	alternative (predictable)	A <-> D	-
A7_D1	A7	D1	2	alternative (predictable)	A <-> D	-
A7_D1_D2_D3_D4	D1234	A7	9	alternative (predictable)	A <-> D	-
A7_D1_D2_D3_D4_D5	D12345	A7	8	alternative (predictable)	A <-> D	-
A7_D2	A7	D2	25	alternative (predictable)	A <-> D	K00906
A7_D2_D3_D4	D234	A7	18	alternative (predictable)	A <-> D	K00860_K01110
A7_D3	A7	D3	2	alternative (predictable)	A <-> D	-
A7_D3_D4	D34	A7	1	alternative (predictable)	A <-> D	-
A7_D4	A7	D4	1	alternative (predictable)	A <-> D	-
A7_D5	A7	D5	6	alternative (predictable)	A <-> D	-
A7_D6	A7	D6	14	alternative (predictable)	A <-> D	K01240
B1_B2_B3	B12	B3	194	alternative (predictable)	B <-> B	-
B1_B3	B1	B3	8	alternative (predictable)	B <-> B	-
B1_B4	B1	B4	36	alternative (predictable)	B <-> B	-
B2_B3	B2	B3	9	alternative (predictable)	B <-> B	-
B2_B4	B2	B4	31	alternative (predictable)	B <-> B	K03010
B3_B4	B3	B4	232	alternative (predictable)	B <-> B	-
B1_B2_B4_C3_C4_C5_C7	C3457	B124	1	alternative (predictable)	B <-> C	-
B1_B2_B4_C6	B124	C6	1	alternative (predictable)	B <-> C	-
B1_B2_C6	B12	C6	1	alternative (predictable)	B <-> C	-
B3_C5	B3	C5	1	alternative (predictable)	B <-> C	-
B4_C1	B4	C1	1	alternative (predictable)	B <-> C	-
B4_C3_C4_C5_C7	C3457	B4	1	alternative (predictable)	B <-> C	-
B4_C5	B4	C5	1	alternative (predictable)	B <-> C	-
B1_B2_B4_D2_D3_D4	B124	D234	2	alternative (predictable)	B <-> D	-
B1_B2_B4_D6	B124	D6	2	alternative (predictable)	B <-> D	-
B1_B2_D1_D2_D3_D4_D5	D12345	B12	1	alternative (predictable)	B <-> D	-
B1_B2_D5	B12	D5	3	alternative (predictable)	B <-> D	-
B1_B2_D6	B12	D6	3	alternative (predictable)	B <-> D	-
B2_D2	B2	D2	1	alternative (predictable)	B <-> D	-
B2_D3	B2	D3	1	alternative (predictable)	B <-> D	-
B2_D6	B2	D6	1	alternative (predictable)	B <-> D	-
B3_D1	B3	D1	2	alternative (predictable)	B <-> D	-
B3_D1_D2_D3_D4	D1234	B3	3	alternative (predictable)	B <-> D	-
B3_D1_D2_D3_D4_D5	D12345	B3	6	alternative (predictable)	B <-> D	-
B3_D2_D3_D4	D234	B3	1	alternative (predictable)	B <-> D	-
B3_D4	B3	D4	1	alternative (predictable)	B <-> D	-
B3_D5	B3	D5	8	alternative (predictable)	B <-> D	-
B3_D6	B3	D6	9	alternative (predictable)	B <-> D	-
B4_D1	B4	D1	5	alternative (predictable)	B <-> D	-
B4_D1_D2_D3_D4_D5	D12345	B4	1	alternative (predictable)	B <-> D	-
B4_D2	B4	D2	1	alternative (predictable)	B <-> D	-
B4_D3	B4	D3	1	alternative (predictable)	B <-> D	-
B4_D5	B4	D5	1	alternative (predictable)	B <-> D	-
B4_D6	B4	D6	3	alternative (predictable)	B <-> D	-
C1_C2_C3	C12	C3	1	alternative (predictable)	C <-> C	-
C1_C2_C3_C4_C5_C7.1	C3457	C12	296	alternative (predictable)	C <-> C	-
C1_C2_C3_C4_C6_C7.1	C126	C347	27	alternative (predictable)	C <-> C	-
C1_C2_C3_C4_C7	C347	C12	14	alternative (predictable)	C <-> C	-
C1_C2_C3_C6_C7	C126	C37	5	alternative (predictable)	C <-> C	-
C1_C2_C4	C12	C4	2	alternative (predictable)	C <-> C	-
C1_C2_C4_C6	C126	C4	7	alternative (predictable)	C <-> C	-
C1_C2_C5	C12	C5	15	alternative (predictable)	C <-> C	-
C1_C2_C5_C6	C126	C5	40	alternative (predictable)	C <-> C	-
C1_C2_C6_C7	C126	C7	2	alternative (predictable)	C <-> C	-
C1_C2_C7	C12	C7	1	alternative (predictable)	C <-> C	-
C1_C3	C1	C3	1	alternative (predictable)	C <-> C	-
C1_C3_C4_C5_C7	C3457	C1	33	alternative (predictable)	C <-> C	-
C1_C3_C4_C7	C347	C1	4	alternative (predictable)	C <-> C	-
C1_C3_C7	C37	C1	1	alternative (predictable)	C <-> C	-
C1_C4	C1	C4	4	alternative (predictable)	C <-> C	-
C1_C5	C1	C5	6	alternative (predictable)	C <-> C	-
C1_C6	C1	C6	126	alternative (predictable)	C <-> C	K00906_K01110
C1_C7	C1	C7	1	alternative (predictable)	C <-> C	-
C2_C3	C2	C3	2	alternative (predictable)	C <-> C	-
C2_C3_C4_C5_C7	C3457	C2	109	alternative (predictable)	C <-> C	-
C2_C3_C4_C7	C347	C2	12	alternative (predictable)	C <-> C	-
C2_C3_C7	C37	C2	2	alternative (predictable)	C <-> C	-
C2_C4	C2	C4	7	alternative (predictable)	C <-> C	-
C2_C5	C2	C5	18	alternative (predictable)	C <-> C	-
C2_C6	C2	C6	72	alternative (predictable)	C <-> C	-
C2_C7	C2	C7	1	alternative (predictable)	C <-> C	-
C3_C4	C3	C4	97	alternative (predictable)	C <-> C	-
C3_C4_C5_C6_C7	C3457	C6	173	alternative (predictable)	C <-> C	-
C3_C4_C6_C7	C347	C6	14	alternative (predictable)	C <-> C	-
C3_C5	C3	C5	20	alternative (predictable)	C <-> C	-
C3_C5_C7	C37	C5	101	alternative (predictable)	C <-> C	-
C3_C6	C3	C6	1	alternative (predictable)	C <-> C	-
C3_C6_C7	C37	C6	2	alternative (predictable)	C <-> C	-
C4_C5	C4	C5	59	alternative (predictable)	C <-> C	-
C4_C6	C4	C6	4	alternative (predictable)	C <-> C	-
C4_C7	C4	C7	91	alternative (predictable)	C <-> C	-
C5_C6	C5	C6	22	alternative (predictable)	C <-> C	-
C5_C7	C5	C7	18	alternative (predictable)	C <-> C	-
C6_C7	C6	C7	3	alternative (predictable)	C <-> C	-
C1_D6	C1	D6	1	alternative (predictable)	C <-> D	-
C3_C7_D6	C37	D6	1	alternative (predictable)	C <-> D	-
C6_D2_D3_D4	D234	C6	1	alternative (predictable)	C <-> D	-
C6_D3	C6	D3	1	alternative (predictable)	C <-> D	-
C6_D5	C6	D5	2	alternative (predictable)	C <-> D	-
D1_D2	D1	D2	46	alternative (predictable)	D <-> D	-
D1_D2_D3_D4_D6	D1234	D6	94	alternative (predictable)	D <-> D	-
D1_D3	D1	D3	45	alternative (predictable)	D <-> D	-
D1_D3_D4	D34	D1	100	alternative (predictable)	D <-> D	-
D1_D4	D1	D4	105	alternative (predictable)	D <-> D	-
D1_D5	D1	D5	142	alternative (predictable)	D <-> D	-
D1_D6	D1	D6	71	alternative (predictable)	D <-> D	-
D2_D3	D2	D3	179	alternative (predictable)	D <-> D	-
D2_D3_D4_D5	D234	D5	79	alternative (predictable)	D <-> D	-
D2_D3_D4_D6	D234	D6	38	alternative (predictable)	D <-> D	-
D2_D4	D2	D4	140	alternative (predictable)	D <-> D	-
D2_D5	D2	D5	24	alternative (predictable)	D <-> D	-
D2_D6	D2	D6	11	alternative (predictable)	D <-> D	-
D3_D4_D5	D34	D5	39	alternative (predictable)	D <-> D	-
D3_D4_D6	D34	D6	9	alternative (predictable)	D <-> D	-
D3_D5	D3	D5	38	alternative (predictable)	D <-> D	-
D3_D6	D3	D6	10	alternative (predictable)	D <-> D	-
D4_D5	D4	D5	26	alternative (predictable)	D <-> D	-
D4_D6	D4	D6	16	alternative (predictable)	D <-> D	-
D5_D6	D5	D6	290	alternative (predictable)	D <-> D	-
A1_A2_A3_A4_A5_A6_A7_B1_B2	A	B12	3	alternative (predictable)	deep node	-
A1_A2_A3_A4_A5_A6_A7_B1_B2_B3_B4_C3	AB	C3	1	alternative (predictable)	deep node	-
A1_A2_A3_A4_A5_A6_A7_B1_B2_B3_B4_C6	AB	C6	1	alternative (predictable)	deep node	-
A1_A2_A3_A4_A5_A6_A7_B1_B2_B3_B4_D1	AB	D1	1	alternative (predictable)	deep node	-
A1_A2_A3_A4_A5_A6_A7_B1_B2_B4	A	B124	4	alternative (predictable)	deep node	-
A1_A2_A3_A4_A5_A6_A7_B3	A	B3	1	alternative (predictable)	deep node	-
A1_A2_A3_A4_A5_A6_A7_B4	A	B4	4	alternative (predictable)	deep node	-
A1_A2_A3_A4_A5_A6_A7_C2	A	C2	2	alternative (predictable)	deep node	-
A1_A2_A3_A4_A5_A6_A7_C3	A	C3	3	alternative (predictable)	deep node	-
A1_A2_A3_A4_A5_A6_A7_C6	A	C6	1	alternative (predictable)	deep node	-
A1_A2_A3_A4_A5_A6_A7_D1	A	D1	1	alternative (predictable)	deep node	-
A1_A2_A3_A4_A5_A6_A7_D1_D2_D3_D4	A	D1234	2	alternative (predictable)	deep node	-
A1_A2_A3_A4_A5_A6_A7_D1_D2_D3_D4_D5	A	D12345	1	alternative (predictable)	deep node	-
A1_A2_A3_A4_A5_A6_A7_D6	A	D6	8	alternative (predictable)	deep node	-
A1_A2_A4_A5_A6_B1_B2_B3_B4	A12456	B	39	alternative (predictable)	deep node	-
A1_A2_A4_A5_A6_C1_C2_C3_C4_C5_C6_C7	C	A12456	6	alternative (predictable)	deep node	-
A1_A2_A4_A5_A6_D1_D2_D3_D4_D5_D6	D	A12456	7	alternative (predictable)	deep node	-
A1_A2_A4_B1_B2_B3_B4	B	A124	12	alternative (predictable)	deep node	-
A1_A2_A4_C1_C2_C3_C4_C5_C6_C7	C	A124	10	alternative (predictable)	deep node	-
A1_A2_B1_B2_B3_B4	B	A12	13	alternative (predictable)	deep node	-
A1_A2_C1_C2_C3_C4_C5_C6_C7	C	A12	29	alternative (predictable)	deep node	-
A1_A2_D1_D2_D3_D4_D5_D6	D	A12	1	alternative (predictable)	deep node	-
A1_B1_B2_B3_B4	B	A1	2	alternative (predictable)	deep node	-
A1_C1_C2_C3_C4_C5_C6_C7	C	A1	4	alternative (predictable)	deep node	-
A1_D1_D2_D3_D4_D5_D6	D	A1	1	alternative (predictable)	deep node	-
A2_B1_B2_B3_B4	B	A2	5	alternative (predictable)	deep node	-
A2_C1_C2_C3_C4_C5_C6_C7	C	A2	12	alternative (predictable)	deep node	-
A2_D1_D2_D3_D4_D5_D6	D	A2	2	alternative (predictable)	deep node	-
A3_A7_B1_B2_B3_B4	B	A37	10	alternative (predictable)	deep node	K00640
A3_A7_C1_C2_C3_C4_C5_C6_C7	C	A37	33	alternative (predictable)	deep node	-
A3_A7_D1_D2_D3_D4_D5_D6	D	A37	34	alternative (predictable)	deep node	-
A3_B1_B2_B3_B4	B	A3	16	alternative (predictable)	deep node	-
A3_C1_C2_C3_C4_C5_C6_C7	C	A3	44	alternative (predictable)	deep node	-
A3_D1_D2_D3_D4_D5_D6	D	A3	58	alternative (predictable)	deep node	-
A4_B1_B2_B3_B4	B	A4	19	alternative (predictable)	deep node	-
A4_C1_C2_C3_C4_C5_C6_C7	C	A4	25	alternative (predictable)	deep node	-
A4_D1_D2_D3_D4_D5_D6	D	A4	3	alternative (predictable)	deep node	-
A5_A6_B1_B2_B3_B4	B	A56	7	alternative (predictable)	deep node	-
A5_A6_C1_C2_C3_C4_C5_C6_C7	C	A56	8	alternative (predictable)	deep node	-
A5_A6_D1_D2_D3_D4_D5_D6	D	A56	27	alternative (predictable)	deep node	-
A5_B1_B2_B3_B4	B	A5	8	alternative (predictable)	deep node	-
A5_C1_C2_C3_C4_C5_C6_C7	C	A5	6	alternative (predictable)	deep node	-
A5_D1_D2_D3_D4_D5_D6	D	A5	37	alternative (predictable)	deep node	-
A6_B1_B2_B3_B4	B	A6	5	alternative (predictable)	deep node	-
A6_C1_C2_C3_C4_C5_C6_C7	C	A6	5	alternative (predictable)	deep node	-
A6_D1_D2_D3_D4_D5_D6	D	A6	4	alternative (predictable)	deep node	-
A7_B1_B2_B3_B4	B	A7	53	alternative (predictable)	deep node	-
A7_C1_C2_C3_C4_C5_C6_C7	C	A7	72	alternative (predictable)	deep node	-
A7_D1_D2_D3_D4_D5_D6	D	A7	41	alternative (predictable)	deep node	K00860_K00906_K01110
B1_B2_B3_B4_C1_C2_C3_C4_C5_C6_C7	A	D	177	alternative (predictable)	deep node	-
B1_B2_B3_B4_C3_C4_C5_C7	B	C3457	1	alternative (predictable)	deep node	-
B1_B2_B3_B4_D1	B	D1	7	alternative (predictable)	deep node	-
B1_B2_B3_B4_D1_D2_D3_D4	B	D1234	5	alternative (predictable)	deep node	-
B1_B2_B3_B4_D1_D2_D3_D4_D5	D12345	B	9	alternative (predictable)	deep node	-
B1_B2_B3_B4_D1_D2_D3_D4_D5_D6.1	D	B	76	alternative (predictable)	deep node	-
B1_B2_B3_B4_D2_D3_D4	B	D234	3	alternative (predictable)	deep node	-
B1_B2_B3_B4_D5	B	D5	7	alternative (predictable)	deep node	-
B1_B2_B3_B4_D6	B	D6	10	alternative (predictable)	deep node	-
B1_B2_B4_C1_C2_C3_C4_C5_C6_C7	C	B124	26	alternative (predictable)	deep node	-
B1_B2_B4_D1_D2_D3_D4_D5_D6	D	B124	2	alternative (predictable)	deep node	-
B1_B2_C1_C2_C3_C4_C5_C6_C7	C	B12	15	alternative (predictable)	deep node	-
B1_B2_D1_D2_D3_D4_D5_D6	D	B12	3	alternative (predictable)	deep node	-
B1_C1_C2_C3_C4_C5_C6_C7	C	B1	1	alternative (predictable)	deep node	-
B2_C1_C2_C3_C4_C5_C6_C7	C	B2	4	alternative (predictable)	deep node	-
B3_C1_C2_C3_C4_C5_C6_C7	C	B3	22	alternative (predictable)	deep node	-
B3_D1_D2_D3_D4_D5_D6	D	B3	26	alternative (predictable)	deep node	-
B4_C1_C2_C3_C4_C5_C6_C7	C	B4	24	alternative (predictable)	deep node	-
B4_D1_D2_D3_D4_D5_D6	D	B4	5	alternative (predictable)	deep node	-
C1_C2_C3_C4_C5_C6	ABD	C7	8	alternative (predictable)	deep node	-
C1_C2_C3_C4_C5_C6_C7_D1	C	D1	4	alternative (predictable)	deep node	-
C1_C2_C3_C4_C5_C6_C7_D1_D2_D3_D4	C	D1234	6	alternative (predictable)	deep node	-
C1_C2_C3_C4_C5_C6_C7_D1_D2_D3_D4_D5	C	D12345	5	alternative (predictable)	deep node	-
C1_C2_C3_C4_C5_C6_C7_D1_D5_D6	AB	D234	4	alternative (predictable)	deep node	-
C1_C2_C3_C4_C5_C6_C7_D2	C	D2	2	alternative (predictable)	deep node	-
C1_C2_C3_C4_C5_C6_C7_D2_D3_D4	C	D234	6	alternative (predictable)	deep node	-
C1_C2_C3_C4_C5_C6_C7_D3	C	D3	6	alternative (predictable)	deep node	-
C1_C2_C3_C4_C5_C6_C7_D3_D4	C	D34	1	alternative (predictable)	deep node	-
C1_C2_C3_C4_C5_C6_C7_D4	C	D4	1	alternative (predictable)	deep node	-
C1_C2_C3_C4_C5_C6_C7_D5	C	D5	18	alternative (predictable)	deep node	-
C1_C2_C3_C4_C5_C6_C7_D5_D6	AB	D1234	11	alternative (predictable)	deep node	-
C1_C2_C3_C4_C5_C6_C7_D6	C	D6	35	alternative (predictable)	deep node	-
C1_C2_C3_C5_C6_C7	ABD	C4	24	alternative (predictable)	deep node	-
C1_C2_C4_C5_C6	ABD	C37	11	alternative (predictable)	deep node	-
C1_C2_C4_C5_C6_C7	ABD	C3	17	alternative (predictable)	deep node	-
C1_C2_C6_D1_D2_D3_D4_D5_D6	C126	D	1	alternative (predictable)	deep node	-
C1_C2_D1_D2_D3_D4_D5_D6	D	C12	1	alternative (predictable)	deep node	-
C1_C3_C4_C5_C6_C7	ABD	C2	55	alternative (predictable)	deep node	K00860_K00906_K01110
C1_D1_D2_D3_D4_D5_D6	D	C1	1	alternative (predictable)	deep node	-
C2_C3_C4_C5_C6_C7	ABD	C1	95	alternative (predictable)	deep node	-
C2_D1_D2_D3_D4_D5_D6	D	C2	1	alternative (predictable)	deep node	-
C6_D1_D2_D3_D4_D5_D6	D	C6	1	alternative (predictable)	deep node	-
