## Supplementary material for "Life on leaves left a lasting mark on the *Methylobacterium* core genome": Table S7

### Sheet: Legends
Supplementary tables for
Life on leaves left a lasting mark on the Methylobacterium core genome
Table S7. Results of statistical models used to correct Robinson-Foulds (RF) distances and derive residual RF values (RES), including effects of phylogenetic support, sequence polymorphism, selection, and taxon sampling.

### Sheet: Table_S7
ANOVA-RFdist-Correction.txt
Initial model
	Df	Sum Sq	Mean Sq	F value	Pr(>F)			% variance
Mns	1	3.04238	3.04238	4313.04	0	***		0.732581
dNdS	1	0.00821	0.00821	11.6384	0.0006699	***		0.0019769
nPOL	1	0.0035	0.0035	4.9688	0.0260138	*		0.000842772
TIP	1	0.28849	0.28849	408.979	0	***		0.0694661
Mns:dNdS	1	0.00614	0.00614	8.6978	0.0032544	**		0.00147846
Mns:nPOL	1	0.00338	0.00338	4.7868	0.0288922	*		0.000813877
dNdS:nPOL	1	0.01057	0.01057	14.9808	0.0001151	***		0.00254517
Mns:TIP	1	0.00024	0.00024	0.3466	0.556178			5.77901e-05
dNdS:TIP	1	0.00135	0.00135	1.9078	0.167489			0.000325069
nPOL:TIP	1	0.00859	0.00859	12.1804	0.0005024	***		0.0020684
Mns:dNdS:nPOL	1	0.00327	0.00327	4.6318	0.0316059	*		0.00078739
Mns:dNdS:TIP	1	0.00128	0.00128	1.8183	0.177802			0.000308214
Mns:nPOL:TIP	1	0.00387	0.00387	5.4872	0.0193367	*		0.000931865
dNdS:nPOL:TIP	1	0.00662	0.00662	9.3871	0.0022392	**		0.00159404
Mns:dNdS:nPOL:TIP	1	0.00113	0.00113	1.6056	0.205379			0.000272095
Residuals	1083	0.76394	0.00071					0.183951
Final model
	Df	Sum Sq	Mean Sq	F value	Pr(>F)
Mns	1	3.04238	3.04238	4241.13	0	***		0.732581
dNdS	1	0.00820961	0.00820961	11.4443	0.000742627	***		0.00197681
nPOL	1	0.00350491	0.00350491	4.88591	0.027284	*		0.000843956
TIP	1	0.28849	0.28849	402.161	2.2102e-76	***		0.0694662
Mns:dNdS	1	0.00613533	0.00613533	8.55277	0.00352145	**		0.00147734
Mns:nPOL	1	0.00337655	0.00337655	4.70697	0.0302563	*		0.000813047
dNdS:nPOL	1	0.0105673	0.0105673	14.7311	0.000131121	***		0.00254453
Mns:dNdS:nPOL	1	0.00464329	0.00464329	6.47284	0.0110908	*		0.00111807
dNdS:nPOL:TIP	1	0.00445761	0.00445761	6.214	0.0128221	*		0.00107336
Residuals	1089	0.781194	0.00071735	NA	NA			0.188106
